# Plant Prionome maps reveal specific roles of prion-like proteins in stress and memory

**DOI:** 10.1101/2020.09.25.311993

**Authors:** Sampurna Garai, Citu, Jyotsna Pandey, Sneh L. Singla-Pareek, Sudhir K. Sopory, Charanpreet Kaur, Gitanjali Yadav

**Affiliations:** Plant Stress Biology, International Centre for Genetic Engineering and Biotechnology (ICGEB), New Delhi, India 110067; Computational Biology Laboratory, National Institute of Plant Genome Research (NIPGR), New Delhi 110067; Stress Physiology and Molecular Biology Laboratory, School of Life Sciences, Jawaharlal Nehru University, New Delhi, 110067; Dept of Plant Sciences, University of Cambridge, U.K.

**Keywords:** Complex Network Analysis, *Oryza sativa*, Plant Amyloids, Prion-like Domains, Stress Biology, Stress Memory, Retrotransposons, Transcriptomics, Transposons

## Abstract

Prions can be considered as molecular memory devices, generating reproducible memory of a conformational change. Prion-like proteins (PrLPs) have been demonstrated to be present in plants, but their role in plant stress and memory remains largely unexplored. In this work, we report the widespread presence of PrLPs in plants through a comprehensive analysis of 39 genomes representing major taxonomic groups. We find diverse functional roles associated with plant ‘prionomes’. Investigation of the rice transcriptome further delineated the role of PrLPs in stress and developmental responses, leading us to explore whether and to what extent PrLPs may build stress memory. The rice prionome is significantly enriched for Transposons/Retrotransposons (Ts/RTRs), and we derived transcriptional regulatory inferences from diurnal gene expression revealing a complex regulatory network between PrLPs, transcription factors and genes known to be involved in stress priming, as well as transient and trans-generational plant memory. Overall, our data suggest that plant memory mechanisms may rely upon protein-based signals embedded in PrLPs, in addition to chromatin-based epigenetic signals and provides important insights into the anticipated role of prions in stress and memory.
