## Supplemental Table 2 for "Plant Prionome maps reveal specific roles of prion-like proteins in stress and memory"

### Sheet: molecular_function
Table S2. Gene ontology enrichment for all organisms under study. Numbers represent pvalue.
Molecular function
Molecular function	Description	Anacardium occidentale	Aquilegia coerulea	Arabidopsis halleri	Amaranthus hypochondriacus	Arabidopsis thaliana	Amborella trichopoda	Brachypodium distachyon	Brachypodium stacei	Brasicca rapa	Citrus clementina	Chlamydomonas reinhardtii	Capsella rubella	Dunaliella salina	Eucalyptus grandis	Eutrema salsugineum	Gossypium raimondii	Glycine max	Linum usitatissimum	Malus domestica	Manihot esculenta	Marchantia polymorpha	Medicago truncatula	Oryza sativa	Physcomitrella patens	Picea abies	Populas trichocarpa	Phaseolus vulgaris	Populus deltoides	Setaria italica	Setaria viridis	Volvox carteri	Zea mays
GO:0000975	regulatory region DNA binding	0	0	0	0	0	0	0	0	0	0	0.00173827	0	0	0	0	0	0	0	0.00355889	0	0	0	0	0	0	0	0	0	0	0	0	0
GO:0000976	transcription regulatory region sequence-specific DNA binding	0	0	0	0	0	0	0	0	0	0	0.00173827	0	0	0	0	0	0	0	0.00355889	0	0	0	0	0	0	0	0	0	0	0	0	0
GO:0000988	protein binding	0	0	0	0	0	0	0	0	0	0	0	0	0	0	0	0	0	0	0	0	0	0	0	0	0.004152	0	0	7.04917e-25	0	0	0	0
GO:0000989	transcription factor binding	0	0	0	0	0	0	0	0	0	0	0	0	0	0	0	0	0	0	0	0	0	0	0	0.0491075	0.003063	0	0	1.39184e-25	0	0	0	0
GO:0001067	regulatory region nucleic acid binding	0	0	0	0	0	0	0	0	0	0	0.00173827	0	0	0	0	0	0	0	0.00355889	0	0	0	0	0	0	0	0	0	0	0	0	0
GO:0001071	nucleic acid binding transcription factor activity	0	0	0	0	0	0	0	0	0	0	0.00173827	0	0	0	0	0	0	0	0.00355889	0	0	0	0	0	0	0	0	0	0	0	0	0
GO:0001098	basal transcription machinery binding	0	0	0	0	0.00701068	0	0	0	0	0	0	0	0	0	0	0	0	0	0	0	0	0	0	0.0491075	0	0	0	9.51188e-26	0	0	0	0
GO:0003676	nucleic acid binding	0.00106249	0.0262276	0.0193623	3.71514e-06	6.48935e-11	0	0.0158502	0.0131405	2.24387e-05	0	3.45595e-14	0.000127025	0.0259607	0.000300853	0.000144414	0	0.000336104	0	6.55887e-06	0.00922276	2.45834e-06	0.00381057	7.60868e-05	3.62077e-05	2.38e-05	1.78816e-05	0	6.75118e-07	0.0339371	0.00301849	0.000184887	0.00124957
GO:0003677	DNA binding	0	0	0	0	0	0	0	0	0	0	1.31101e-05	0	0	0	0	0	0	0	0	0	0	0	0	0	0	0	0	0	0	0	0.0352575	0
GO:0003690	double-stranded DNA binding	0	0	0	0	0	0	0	0	0	0	0.00887455	0	0	0	0	0	0	0	0.00547412	0	0	0	0	0	0	0	0	0	0	0	0	0
GO:0003700	transcription factor activity, sequence-specific DNA binding	0	0	0	0	0	0	0	0	0	0	0.00173827	0	0	0	0	0	0	0	0.00355889	0	0	0	0	0	0	0	0	0	0	0	0	0
GO:0003700	transcription factor activity, sequence-specific DNA binding	0	0	0	0	0	0	0	0	0	0	0	0	0	0	0	0	0	0	0	0	0	0	0	0	0	0	0	0	0	0	0	0
GO:0003712	transcription cofactor activity	0	0	0	0	0.00388307	0	0	0	0	0	0	0	0	0	0	0	0	0	0	0	0	0	0	0.0491075	0.004129	0	0	9.51188e-26	0	0	0	0
GO:0003723	RNA binding	0	0	0	0	1.03794e-08	0	0	0	0	0	0	0	0	0	0	0	0	0	0	0	0	0	0	0.0050032	2.583e-05	0.0350674	0	0	0	0	0	0
GO:0003729	mRNA binding	0	0	0	0	9.59464e-11	0	0	0	0	0	0	0	0	0	0	0	0	0	0	0	0	0	0	0	0	0	0	0	0	0	0	0
GO:0004402	histone acetyltransferase activity	0	0	0	0	0	0	0	0	0	0	0	0	0	0	0	0	0	0	0.0332183	0	0	0	0	0	0	0	0	0	0	0	0	0
GO:0005488	binding	0.000295055	0.000192933	0	1.15148e-05	1.51916e-05	0.010195	3.44449e-05	4.68066e-06	1.32049e-07	0.00580582	9.58155e-08	0.0122879	0	0.0101044	0.00530689	0.0015406	1.35809e-08	2.72256e-06	0.00249928	2.7527e-05	7.84829e-06	8.70153e-06	3.06965e-05	1.80491e-10	1.608e-05	7.0786e-06	0	8.22158e-09	0.00021866	0.000192721	0.000384386	5.25628e-05
GO:0005543	phospholipid binding	0	0	0	0	0	0	0	0	0	0	0	0	0	0	0	0	3.80776e-09	0	0	0	0	0	0.00312495	0	0	0.0338575	0.00494746	0	0	0	0	0
GO:0005545	1-phosphatidylinositol binding	0	0	0	0	0	0	0	0	0	0	0	0	0	0	0	0	0	0	0	0	0	0	0	0	0	0	0	0.0305129	0	0	0	0
GO:0008134	transcription factor binding	0	0	0	0	0	0	0	0	0	0	0	0	0	0	0	0	0	0	0	0	0	0	0	0.0491075	0	0	0	7.04917e-25	0	0	0	0
GO:0008143	poly(A) binding	0	0	0	0	5.74827e-05	0	0	0	0	0	0	0	0	0	0	0	0	0	0	0	0	0	0	0	0	0	0	0	0	0	0	0
GO:0008270	zinc ion binding	0	0	0	0	0	0	0	0	0	0	0	0	0	0	0	0	0	0	0	0	0	0	0	0	0	0	0	0	0	0	0	0.000864983
GO:0008289	lipid binding	0	0	0	0	0	0	0	0	0	0	0	0	0	0	0	0	3.55799e-07	0	0	0	0	0	0	0	0	0	0	0	0	0	0	0
GO:0016651	oxidoreductase activity, acting on NAD(P)H	0	0	0	0	0	0	0	0	0	0	0	0	0	0	0	0	0	0	0	0	0	0	0	0	0	0	0	0	0	0	0	0
GO:0016668	oxidoreductase activity, acting on a sulfur group of donors, NAD(P) as acceptor	0	0	0	0	0	0	0	0	0	0	0	0	0	0	0	0	0	0	0	0	0	0	0	0	0	0	0	0	0	0	0	0
GO:0019904	protein domain specific binding	0	0	0	0	0	0	0	0	0	0	0	0	0	0	0	0	0	0	0	0	0	0	0	0	0	0	0	1.07684e-05	0	0	0	0
GO:0030274	LIM domain binding	0	0	0	0	0	0	0	0	0	0	0	0	0	0	0	0	0	0	0	0	0	0	0	0	0	0	0	4.17e-08	0	0	0	0
GO:0030276	clathrin binding	0	0	0	0	0	0	0	0	0	0	0	0	0	0	0	0	0	0	0	0	0	0	0	0	0	0	0	0.0305129	0	0	0	0
GO:0033613	activating transcription factor binding	0	0	0	0	0.0165452	0	0	0	0	0	0	0	0	0	0	0	0	0	0	0	0	0	0	0	0	0	0	0	0	0	0	0
GO:0034212	peptide N-acetyltransferase activity	0	0	0	0	0	0	0	0	0	0	0	0	0	0	0	0	0	0	0.0332183	0	0	0	0	0	0	0	0	0	0	0	0	0
GO:0043167	ion binding	0	0	0	0	0	0	0	0	0	0	0	0	0	0	0	0	0	0	0	0	0	0	0	0	0	0	0	0	0	0	0	0.0281798
GO:0043169	cation binding	0	0	0	0	0	0	0	0	0	0	0	0	0	0	0	0	0	0	0	0	0	0	0	0	0.0482	0	0	0	0	0	0	0
GO:0043565	sequence-specific DNA binding	0	0	0	0	0	0	0	0	0	0	0.00280047	0	0	0	0	0	0	0	0.00539537	0	0	0	0	0	0	0	0	0	0	0	0	0
GO:0044212	transcription regulatory region DNA binding	0	0	0	0	0	0	0	0	0	0	0.00173827	0	0	0	0	0	0	0	0.00355889	0	0	0	0	0	0	0	0	0	0	0	0	0
GO:0044822	poly(A) RNA binding	0	0	0	0	1.63633e-10	0	0	0	0	0	0	0	0	0	0	0	0	0	0	0	0	0	0	0	0	0	0	0	0	0	0	0
GO:0045735	nutrient reservoir activity	0	0	0	0	0	0	0	0	0	0	0	0	0	0	0	0	0	0	0.0421991	0	0	0	0	0	0	0	0	0	0	0	0	0
GO:0046872	metal ion binding	0	0	0	0	0	0	0	0	0	0	0	0	0	0	0	0	0	0	0	0	0	0	0	0	0.04445	0	0	0	0	0	0	0
GO:0046982	protein heterodimerization activity	0	0	0	0	0	0	0	0	0	0	0	0	0	0	0	0	0	0	0	0	0	0	0	0	0	0	0	0	0.00407234	0.00343363	0	0
GO:0047134	protein-disulfide reductase activity	0	0	0	0	0	0	0	0	0	0	0	0	0	0	0	0	0	0	0	0	0	0	0	0	0	0	0	0	0	0	0	0
GO:0050824	water binding	0	0	0	0	0	0	0	0	0	0	0	0	0	0	0	0	0	0	0	0	0	0	0	0	0	0	0	0	0	0	0.0307544	0
GO:0050825	ice binding	0	0	0	0	0	0	0	0	0	0	0	0	0	0	0	0	0	0	0	0	0	0	0	0	0	0	0	0	0	0	0.0307544	0
GO:0061733	peptide-lysine-N-acetyltransferase activity	0	0	0	0	0	0	0	0	0	0	0	0	0	0	0	0	0	0	0.0332183	0	0	0	0	0	0	0	0	0	0	0	0	0
GO:0070717	poly-purine tract binding	0	0	0	0	8.60399e-05	0	0	0	0	0	0	0	0	0	0	0	0	0	0	0	0	0	0	0	0	0	0	0	0	0	0	0
GO:0097159	organic cyclic compound binding	0	0	0	0	0.00260979	0	0	0	0	0	4.02888e-07	0	0	0	0	0	0	0	0	0	0.0391168	0	0	0	0.005864	0	0	0	0	0	0	0
GO:1901363	heterocyclic compound binding	0	0	0	0	0.00244893	0	0	0	0	0	4.02888e-07	0	0	0	0	0	0	0	0	0	0.0391168	0	0	0	0.006616	0	0	0	0	0	0	0
GO:1990837	sequence-specific double-stranded DNA binding	0	0	0	0	0	0	0	0	0	0	0.00204383	0	0	0	0	0	0	0	0.0037248	0	0	0	0	0	0	0	0	0	0	0	0	0

### Sheet: biological_process
Table S2. Gene ontology enrichment for all organisms under study. Numbers represent pvalue.
Biological process
Biological process	Description	Anacardium occidentale	Aquilegia coerulea	Amaranthus hypochondriacus	Arabidopsis thaliana	Brachypodium distachyon	Brachypodium stacei	Brasicca rapa	Citrus clementina	Chlamydomonas reinhardtii	Capsella rubella	Dunaliella salina	Eutrema salsugineum	Fragaria vesca	Gossypium raimondii	Glycine max	Linum usitatissimum	Malus domestica	Manihot esculenta	Marchantia polymorpha	Medicago truncatula	Oryza sativa	Physcomitrella patens	Picea abies	Populas trichocarpa	Populus deltoides	Setaria italica	Setaria viridis	Volvox carteri	Zea mays
GO:0000003	reproduction	0	0	0	5.30191e-05	0	0	0	0	0	0	0	0	0	0	0	0	0	0	0	0	0	0	0	0	0	0	0	0	0
GO:0000375	RNA splicing, via transesterification reactions	0	0	0	0	0	0	0	0	0	0	0	0	0	0	0	0	0	0	0	0	0	0	0.02045	0	0	0	0	0	0
GO:0000377	RNA splicing, via transesterification reactions with bulged adenosine as nucleophile	0	0	0	0	0	0	0	0	0	0	0	0	0	0	0	0	0	0	0	0	0	0	0.02045	0	0	0	0	0	0
GO:0000398	mRNA splicing, via spliceosome	0	0	0	0	0	0	0	0	0	0	0	0	0	0	0	0	0	0	0	0	0	0	0.02312	0	0	0	0	0	0
GO:0001101	response to acid chemical	0	0	0	0.0251097	0	0	0	0	0	0	0	0	0	0	0	0	0	0	0	0	0	0	0	0	0	0	0	0	0
GO:0001659	temperature homeostasis	0	0	0	0	0	0	0	0	0	0	0	0	0	0	0	0	0	0	0	0	0	0	0	0	0	0	0	0.000299418	0
GO:0003006	developmental process involved in reproduction	0	0	0	3.47648e-05	0	0	0	0	0	0	0	0	0	0	0	0	0	0	0	0	0	0	0.0243	0	0	0	0	0	0
GO:0006139	nucleobase-containing compound metabolic process	0.00608203	0.0238582	0	1.77405e-13	0	0.00359988	0	0.00369419	0.00114167	0	0.00980585	0.00794421	0	0.00505827	1.84484e-08	0	5.7461e-07	0.000996409	7.89314e-07	0.013833	0.0146402	0.0326032	0	3.10692e-07	1.51281e-17	0.000188232	0.000141842	0	0
GO:0006281	DNA repair	0	0	0	0	0	0	0	0	0	0	0.0346746	0	0	0	0	0	0	0	0	0	0	0	0	0	0	0	0	0	0
GO:0006351	transcription, DNA-templated	0.00373544	0.0110079	0	2.83837e-08	0.000382077	0.00333237	0.000208541	0.000179057	7.22915e-06	0.00496385	0.0302863	0.000387086	0.00120869	0.000373796	5.091e-11	0	2.889e-12	0.000388326	7.59335e-09	2.7961e-05	0.0029369	0.0105889	0	7.90012e-09	4.41747e-15	1.22481e-05	1.37122e-05	0	0
GO:0006352	DNA-templated transcription, initiation	0	0	0	0	0	0	0	0	0	0	0	0	0	0	0	0	0.00166409	0	0	0	0	0	0	0	0	0.0365401	0.0452817	0	0
GO:0006355	regulation of transcription, DNA-templated	0	0	0	7.90438e-09	0.0253318	0	0.00728731	0.00127487	4.96966e-06	0	0	0.00238864	0.00445567	0.0223911	1.34925e-10	0	6.22512e-08	0.0251976	1.27428e-06	9.10196e-05	0.0280233	0.0236622	0	6.45775e-07	4.27045e-13	0.0280721	0.0309034	0	0
GO:0006396	RNA processing	0	0	0	0.00122828	0	0	0	0	0	0	0	0	0	0	0	0	0	0	0	0	0	0	0	0	0	0	0	0	0
GO:0006397	mRNA processing	0	0	0	0.000261541	0	0	0	0	0	0	0	0	0	0	0	0	0	0	0	0	0	0	0.0447	0	0	0	0	0	0
GO:0006725	cellular aromatic compound metabolic process	0.0153816	0.0476816	0	1.07475e-11	0	0.00885577	0	0.00858335	0.00784887	0	0	0.0166546	0.00221623	0.0124447	9.61233e-08	0	3.15285e-06	0.00256493	2.69999e-06	0.0325301	0.027643	0	0	1.43218e-06	2.48807e-16	0.000473882	0.000358401	0	0
GO:0006807	nitrogen compound metabolic process	0	0	0	2.18773e-08	0	0	0	0	0	0	0	0	0.0467331	0	3.73019e-06	0	0.00200477	0	0.000242442	0	0	0	0	0.000193711	1.79304e-11	0.00818037	0.0066882	0	0
GO:0006812	cation transport	0	0	0	0	0	0	2.07186e-06	0	0	0	0	0	0	0	0.0228885	0	0	0	0	0.0191068	0	0	0	0	0	0	0	0	0
GO:0006812	cation transport	0	0	0	0	0	0	2.07186e-06	0	0	0	0	0	0	0	0	0	0	0	0	0	0	0	0	0	0	0	0	0	0
GO:0006950	response to stress	0	0	0	0	0	0	0	0	0	0	0	0	0	0	0	0	0	0	0	0	0	0	0	0	0	0	0	0.0294443	0
GO:0006974	cellular response to DNA damage stimulus	0	0	0	0	0	0	0	0	0	0	0.038947	0	0	0	0	0	0	0	0	0	0	0	0	0	0	0	0	0	0
GO:0007275	multicellular organism development	0	0	0	1.42968e-07	0	0	0	0	0	0	0	0	0	0	0	0	0	0	0	0	0	0	0	0	0	0	0	0	0
GO:0007389	pattern specification process	0	0	0	0	0	0	0	0	0	0	0	0	0	0	0	0	0	0	0	0	0	0	0.02425	0	0	0	0	0	0
GO:0009058	biosynthetic process	0	0	0	0	0	0	0	0	0	0	0	0	0.00477771	0	1.7941e-05	0	0.000441024	0	0.000331652	0	0	0	0	0.000191123	1.39414e-10	0.0230032	0.0236983	0	0
GO:0009059	macromolecule biosynthetic process	0	0.0468033	0	1.93326e-05	0.0267417	0	0	0.0164455	0	0	0	0.0377578	0	0.0049762	3.93626e-08	0	8.35993e-07	0.0464788	1.28363e-06	0.00681038	0	0.0103046	0	1.21447e-06	1.30185e-15	0.00103516	0.0010864	0	0
GO:0009266	response to temperature stimulus	0	0	0	0	0	0	0	0	0	0	0	0	0	0	0	0	0	0	0	0	0	0	0	0	0	0	0	0.000336232	0
GO:0009409	response to cold	0	0	0	0	0	0	0	0	0	0	0	0	0	0	0	0	0	0	0	0	0	0	0	0	0	0	0	0.000299418	0
GO:0009628	response to abiotic stimulus	0	0	0	0	0	0	0	0	0	0	0	0	0	0	0	0	0	0	0	0	0	0	0	0	0	0	0	0.000336232	0
GO:0009653	anatomical structure morphogenesis	0	0	0	0	0	0	0	0	0	0	0	0	0	0	0	0	0	0	0	0	0	0	0.03115	0	0	0	0	0	0
GO:0009719	response to endogenous stimulus	0	0	0	0.00877733	0	0	0	0	0	0	0	0	0	0	0	0	0	0	0	0	0	0	0	0	0	0	0	0	0
GO:0009725	response to hormone	0	0	0	0.00442611	0	0	0	0	0	0	0	0	0	0	0	0	0	0	0	0	0	0	0	0	0	0	0	0	0
GO:0009733	response to auxin	0	0	0	0	0	0	0	0	0	0	0	0	0	0	0	0	0	0	0	0	0	0	0.02027	0	0	0	0	0	0
GO:0009790	embryo development	0	0	0	0.00387854	0	0	0	0	0	0	0	0	0	0	0	0	0	0	0	0	0	0	0	0	0	0	0	0	0
GO:0009791	post-embryonic development	0	0	0	3.26983e-07	0	0	0	0	0	0	0	0	0	0	0	0	0	0	0	0	0	0	0.00608	0	0	0	0	0	0
GO:0009793	embryo development ending in seed dormancy	0	0	0	0.0193991	0	0	0	0	0	0	0	0	0	0	0	0	0	0	0	0	0	0	0	0	0	0	0	0	0
GO:0009886	post-embryonic animal morphogenesis	0	0	0	0	0	0	0	0	0	0	0	0	0	0	0	0	0	0	0	0	0	0	0.01293	0	0	0	0	0	0
GO:0009888	tissue development	0	0	0	0	0	0	0	0	0	0	0	0	0	0	0	0	0	0	0	0	0	0	0.006996	0	0	0	0	0	0
GO:0009889	regulation of biosynthetic process	0	0	0	3.91269e-10	0.0366245	0	0.0105897	0.00171426	3.90762e-05	0	0	0.00342571	0.00634448	0.0027874	2.7544e-10	0.0317921	1.98947e-07	0.0337486	6.12995e-08	0.000132956	0.0454971	0.000230277	0	6.8956e-08	8.99335e-21	0.0398203	0.0435938	0	0
GO:0009908	flower development	0	0	0	1.20349e-05	0	0	0	0	0	0	0	0	0	0	0	0	0	0	0	0	0	0	2.02e-05	0	0	0	0	0	0
GO:0009909	regulation of flower development	0	0	0	9.06947e-05	0	0	0	0	0	0	0	0	0	0	0	0	0	0	0	0	0	0	0	0	0	0	0	0	0
GO:0010033	response to organic substance	0	0	0	0.000718388	0	0	0	0	0	0	0	0	0	0	0	0	0	0	0	0	0	0	0	0	0	0	0	0	0
GO:0010154	fruit development	0	0	0	0.00907054	0	0	0	0	0	0	0	0	0	0	0	0	0	0	0	0	0	0	0	0	0	0	0	0	0
GO:0010467	gene expression	0	0	0	2.00211e-11	0.0403224	0.00206219	0	0.022068	0	0.00587861	0	0.00627697	0.0201193	0	6.67094e-10	0	1.93342e-07	0.0064408	3.83156e-06	0.00188695	0	0	0	2.13227e-06	2.21218e-09	7.56925e-05	7.86637e-05	0	0
GO:0010468	regulation of gene expression	0	0	0	1.47179e-11	0.0419492	0	0.0155778	0.00190407	3.49283e-05	0.0305902	0	0.00483599	0.00708543	0.0333984	4.09286e-10	0	1.82978e-07	0.0382131	3.33797e-06	1.83548e-05	0	0.0399217	0	1.44383e-06	1.67828e-12	0.046763	0.0498669	0	0
GO:0010556	regulation of macromolecule biosynthetic process	0	0	0	1.75414e-10	0.0366245	0	0.0105897	0.00171426	3.90762e-05	0	0	0.00342571	0.00634448	0.0027874	2.7544e-10	0.0317921	1.98947e-07	0.0337486	6.12995e-08	0.000132956	0.0454971	0.000230277	0	6.8956e-08	8.80213e-21	0.0398203	0.0435938	0	0
GO:0015074	DNA integration	0	0	0	0	0	0	0	0	0	0	0	0	0	0	0	0	0	0	0	0	0	0	0	0	0	0	0	0	1.57245e-05
GO:0016070	RNA metabolic process	0.0391321	0.00062466	0	2.11913e-18	0.0042637	0.00019206	0.00347333	0.00225628	0	0.0134836	0	0.000411356	0.00221336	0.000282136	3.8149e-11	0.0126219	4.66625e-10	0.000381623	1.44595e-09	0.000944414	0.0169604	0.00018039	0	1.49423e-09	1.24555e-21	6.25181e-06	7.34495e-06	0	0
GO:0016071	mRNA metabolic process	0	0	0	1.1216e-06	0	0	0	0	0	0	0	0	0	0	0	0	0	0	0	0	0	0	0	0	0	0	0	0	0
GO:0018130	heterocycle biosynthetic process	0.0270722	0.00614999	0	1.10183e-05	0.00304892	0.0231135	0.00256713	0.00165549	0.00024265	0	0	0.00331067	8.49738e-05	0.000240382	4.03293e-09	0	1.13972e-09	0.00368948	5.38965e-08	0.000417319	0.0144255	0.00194458	0	1.95807e-08	2.12531e-19	0.000109819	0.000121285	0	0
GO:0019219	regulation of nucleobase-containing compound metabolic process	0	0	0	7.74701e-11	0.0297344	0	0.00918837	0.00152068	1.36875e-05	0	0	0.00295086	0.00581616	0.00236009	2.14126e-10	0.0290862	1.2411e-07	0.0314054	4.36026e-08	0.000112829	0.0315159	0.000174921	0	5.28284e-08	7.09413e-21	0.0319441	0.035014	0	0
GO:0019222	regulation of metabolic process	0	0	0	1.07259e-08	0	0	0	0.0184423	0.000214231	0	0	0.0395165	0.0443889	0.0267755	6.04102e-08	0	1.64907e-06	0	7.54608e-07	0.000618538	0	0.00197449	0	3.87434e-06	6.6742e-17	0	0	0	0
GO:0019438	aromatic compound biosynthetic process	0.0242697	0.00516264	0	1.50035e-05	0.00262133	0.0197538	0.00222928	0.00141993	9.15876e-05	0.0464075	0	0.00287088	7.50649e-05	0.00021362	3.22948e-09	0	8.91002e-10	0.00327105	3.48671e-08	0.000366006	0.0138016	0.00151351	0	1.53069e-08	1.12912e-19	9.73195e-05	0.000105117	0	0
GO:0022414	reproductive process	0	0	0	4.97196e-05	0	0	0	0	0	0	0	0	0	0	0	0	0	0	0	0	0	0	0.0231	0	0	0	0	0	0
GO:0030001	metal ion transport	0.0206886	0	0	0	0.0190565	0	3.94963e-08	0	0	0	0	0	0	0	0.000643415	0	0.0108685	0.0225522	0	0.000365274	0	0	0	0	0	0	0	0	0
GO:0031323	regulation of cellular metabolic process	0	0	0	3.70027e-10	0	0	0.0269827	0.00467783	0.000206628	0	0	0.00645245	0.0113781	0.00533606	1.86565e-09	0	7.16807e-07	0	1.39791e-07	0.00055226	0	0.000428308	0	2.99851e-07	6.54564e-19	0	0	0	0
GO:0031326	regulation of cellular biosynthetic process	0	0	0	3.28076e-10	0.0366245	0	0.0105897	0.00171426	3.90762e-05	0	0	0.00342571	0.00634448	0.0027874	2.7544e-10	0.0317921	1.98947e-07	0.0337486	6.12995e-08	0.000132956	0.0454971	0.000230277	0	6.8956e-08	8.99335e-21	0.0398203	0.0435938	0	0
GO:0032501	multicellular organismal process	0	0	0	7.66445e-07	0	0	0	0	0.0377636	0	0	0	0	0	0	0	0	0	0	0	0	0	0.0224	0	0	0	0	4.39486e-06	0
GO:0032502	developmental process	0	0	0	1.73597e-06	0	0	0	0	0	0	0	0	0	0	0	0	0	0	0	0	0	0	0	0	0	0	0	0	0
GO:0032774	RNA biosynthetic process	0.00459883	0.000866415	0	4.30554e-08	0.000436705	0.00380672	0.00025376	0.000197318	1.37243e-05	0.00595649	0.0106474	0.000457321	0.0014974	2.78269e-05	7.12417e-11	0.00765681	5.56438e-12	0.000466325	1.6608e-10	3.53289e-05	0.00324942	7.4881e-05	0	5.2174e-10	3.39207e-23	1.54361e-05	1.76027e-05	0	0
GO:0034641	cellular nitrogen compound metabolic process	0	0	0	8.73683e-10	0	0	0	0	0	0	0	0	0.0186176	0	6.60945e-07	0	0.000413919	0.0363712	6.38048e-05	0	0	0	0	5.52886e-05	9.84894e-13	0.00357748	0.00282774	0	0
GO:0034645	cellular macromolecule biosynthetic process	0	0	0	1.17487e-05	0.0253689	0	0.0408738	0.0159065	0	0	0	0.0351728	0	0.043	3.30223e-08	0	6.47512e-07	0.0427455	3.34925e-05	0.00606811	0	0	0	1.29185e-05	5.14721e-09	0.000933498	0.000968642	0	0
GO:0034654	nucleobase-containing compound biosynthetic process	0.0129816	0.00243808	0	1.1797e-06	0.00135884	0.0103024	0.00105926	0.000695449	5.59332e-06	0.0201043	0	0.00139936	0.00445628	0.000100581	8.04736e-10	0.0241184	1.1804e-10	0.00156289	7.41348e-09	0.000145387	0.00794078	0.000529704	0	4.43579e-09	7.6404e-21	4.91895e-05	5.32731e-05	0	0
GO:0042309	homoiothermy	0	0	0	0	0	0	0	0	0	0	0	0	0	0	0	0	0	0	0	0	0	0	0	0	0	0	0	0.000299418	0
GO:0042592	homeostatic process	0	0	0	0	0	0	0	0	0	0	0	0	0	0	0	0	0	0	0	0	0	0	0	0	0	0	0	0.00549105	0
GO:0043170	macromolecule metabolic process	0	0	0	5.13339e-05	0	0	0	0	0	0	0	0	0	0	0.00533597	0	0	0	0.00286867	0	0	0	0	0	1.20923e-05	0	0	0	0
GO:0044237	cellular metabolic process	0	0	0	0	0	0	0	0	0	0	0	0	0	0	0.040988	0	0	0	0.0394882	0	0	0	0	0	0.0020361	0	0	0	0
GO:0044249	cellular biosynthetic process	0	0	0	0	0	0	0	0	0	0	0	0	0.0256476	0	7.80078e-06	0	0.000150232	0	0.00013943	0	0	0	0	9.40559e-05	1.85116e-11	0.0135227	0.0144611	0	0
GO:0044260	cellular macromolecule metabolic process	0	0	0	3.38251e-07	0	0	0	0	0	0	0	0	0	0	0.000497969	0	0.0102869	0	0.000278114	0	0	0	0	0.00367157	8.90811e-08	0.0405997	0.0354634	0	0
GO:0044271	cellular nitrogen compound biosynthetic process	0	0	0	8.91657e-05	0	0	0	0.0409548	0	0	0	0	0.00421772	0.0126315	2.24744e-07	0	5.18407e-06	0	1.19937e-05	0.0255535	0	0.032132	0	6.0969e-06	3.07993e-14	0.00268491	0.00277446	0	0
GO:0044702	single organism reproductive process	0	0	0	5.45355e-05	0	0	0	0	0	0	0	0	0	0	0	0	0	0	0	0	0	0	0	0	0	0	0	0	0
GO:0044707	single-multicellular organism process	0	0	0	2.56515e-07	0	0	0	0	0.0377636	0	0	0	0	0	0	0	0	0	0	0	0	0	0.0219	0	0	0	0	4.39486e-06	0
GO:0044767	single-organism developmental process	0	0	0	5.2242e-06	0	0	0	0	0	0	0	0	0	0	0	0	0	0	0	0	0	0	0	0	0	0	0	0	0
GO:0046483	heterocycle metabolic process	0.0119782	0.0449406	0	4.39055e-12	0	0.0076016	0	0.00758481	0.0119662	0	0	0.0156754	0.00171426	0.0101277	6.88153e-08	0	2.79728e-06	0.00217558	2.61221e-06	0.0288647	0.0239152	0	0	9.8306e-07	1.9239e-16	0.000368186	0.000288765	0	0
GO:0048268	clathrin coat assembly	0	0	0	0	0	0	0	0	0	0	0	0	0	0	0	0	0	0	0	0	0	0	0	0	0.0452151	0	0	0	0
GO:0048316	seed development	0	0	0	0.0056494	0	0	0	0	0	0	0	0	0	0	0	0	0	0	0	0	0	0	0	0	0	0	0	0	0
GO:0048367	shoot system development	0	0	0	1.98003e-07	0	0	0	0	0	0	0	0	0	0	0	0	0	0	0	0	0	0	0.00012	0	0	0	0	0	0
GO:0048507	meristem development	0	0	0	0	0	0	0	0	0	0	0	0	0	0	0	0	0	0	0	0	0	0	0.0001319	0	0	0	0	0	0
GO:0048580	regulation of post-embryonic development	0	0	0	0.00290351	0	0	0	0	0	0	0	0	0	0	0	0	0	0	0	0	0	0	0	0	0	0	0	0	0
GO:0048608	reproductive structure development	0	0	0	0.000111056	0	0	0	0	0	0	0	0	0	0	0	0	0	0	0	0	0	0	0.000166	0	0	0	0	0	0
GO:0048731	system development	0	0	0	2.94428e-06	0	0	0	0	0	0	0	0	0	0	0	0	0	0	0	0	0	0	0.00014	0	0	0	0	0	0
GO:0048856	anatomical structure development	0	0	0	3.88681e-05	0	0	0	0	0	0	0	0	0	0	0	0	0	0	0	0	0	0	0.0198	0	0	0	0	0	0
GO:0048871	multicellular organismal homeostasis	0	0	0	0	0	0	0	0	0	0	0	0	0	0	0	0	0	0	0	0	0	0	0	0	0	0	0	0.000299418	0
GO:0050789	regulation of biological process	0	0	0	0.000120503	0	0	0	0	0	0	0	0	0	0	4.59582e-05	0	0.00383468	0	8.38441e-05	0	0	0	0	0.000766585	5.25153e-12	0	0	0	0
GO:0050794	regulation of cellular process	0	0	0	8.69449e-06	0	0	0	0	0	0	0	0	0	0	4.98828e-06	0	0.00360121	0	3.45021e-05	0	0	0.0383621	0	0.000148735	2.28876e-13	0	0	0	0
GO:0050826	response to freezing	0	0	0	0	0	0	0	0	0	0	0	0	0	0	0	0	0	0	0	0	0	0	0	0	0	0	0	0.000299418	0
GO:0050896	response to stimulus	0	0	0	0	0	0	0	0	0	0	0	0	0	0	0	0	0	0	0	0	0	0	0	0	0	0	0	9.72248e-05	0
GO:0051171	regulation of nitrogen compound metabolic process	0	0	0	7.27321e-12	0.0385484	0	0.0115189	0.00183084	6.05967e-05	0	0	0.00374996	0.00699951	0.00292141	3.23845e-10	0.0349656	2.37666e-07	0.0368884	7.068e-08	0.000147559	0.0477252	0.000250506	0	7.64988e-08	1.26587e-20	0.0420296	0.0457262	0	0
GO:0051239	regulation of multicellular organismal process	0	0	0	0.0245774	0	0	0	0	0	0	0	0	0	0	0	0	0	0	0	0	0	0	0	0	0	0	0	0	0
GO:0051252	regulation of RNA metabolic process	0	0	0	4.08247e-11	0.0272133	0	0.00875942	0.00142163	9.45045e-06	0	0	0.00271982	0.00519393	0.00224915	1.81468e-10	0.0267825	9.81152e-08	0.0289384	3.56917e-08	0.00010634	0.0303873	0.000160234	0	4.81706e-08	4.79308e-21	0.030688	0.0335949	0	0
GO:0060255	regulation of macromolecule metabolic process	0	0	0	6.39878e-11	0	0	0.0404433	0.00543381	0.000206628	0	0	0.00914306	0.0133452	0.00634157	3.04661e-09	0	9.82663e-07	0	2.14719e-07	8.52004e-05	0	0.000540878	0	4.47775e-07	1.37089e-18	0	0	0	0
GO:0061458	reproductive system development	0	0	0	0.000111056	0	0	0	0	0	0	0	0	0	0	0	0	0	0	0	0	0	0	0	0	0	0	0	0	0
GO:0065007	biological regulation	0	0	0	0.000417754	0	0	0	0	3.68595e-07	0	0	0	0	0	0.000356052	0	0.00660982	0	0.000124148	0	0	0	0	0.00120446	1.41468e-11	0	0	2.41e-09	0
GO:0065008	regulation of biological quality	0	0	0	0	0	0	0	0	0	0	0	0	0	0	0	0	0	0	0	0	0	0	0	0	0	0	0	0.0103253	0
GO:0080090	regulation of primary metabolic process	0	0	0	1.67134e-10	0	0	0.0269827	0.00467783	0.000206628	0	0	0.00638511	0.0113781	0.00537497	1.86565e-09	0	7.40806e-07	0	1.39791e-07	0.00055226	0	0.000428308	0	3.09372e-07	6.4243e-19	0	0	0	0
GO:0090304	nucleic acid metabolic process	0.00135705	0.00813545	0.0344787	6.95517e-16	0.0171479	0.000933124	0.0151788	0.000876644	0.00271149	0	0.00191997	0.00202561	0.0163359	0.00111264	9.01e-10	0	1.52149e-08	0.000162853	5.14398e-08	0.00289187	0.00451083	0.00448409	0	2.13889e-08	6.32729e-20	4.36514e-05	3.2211e-05	0	0
GO:0090567	reproductive shoot system development	0	0	0	1.65389e-05	0	0	0	0	0	0	0	0	0	0	0	0	0	0	0	0	0	0	0	0	0	0	0	0	0
GO:0097659	nucleic acid-templated transcription	0.00431379	0.000813288	0	3.56312e-08	0.000414916	0.00358085	0.000232661	0.000189298	8.98202e-06	0.00565627	0.00716577	0.000436183	0.0014067	2.68436e-05	6.37328e-11	0.00720824	4.48218e-12	0.000446809	1.44239e-10	3.3337e-05	0.00315034	6.8065e-05	0	4.69929e-10	2.51254e-23	1.43487e-05	1.63246e-05	0	0
GO:1901360	organic cyclic compound metabolic process	0.0172692	0	0	3.31299e-11	0	0.0105047	0	0.00992036	0.0164153	0	0	0.0192816	0.00250438	0.0140117	1.23721e-07	0	4.16561e-06	0.00301646	3.80043e-06	0.0374377	0.0301714	0	0	1.83181e-06	7.56061e-16	0.000536469	0.000409346	0	0
GO:1901362	organic cyclic compound biosynthetic process	0.0308406	0.00753746	0	4.38646e-05	0.00356688	0.0269646	0.00318868	0.00194568	0.000331336	0	0	0.00380902	0.00010459	0.000284181	5.82662e-09	0	1.713e-09	0.00448103	6.94596e-08	0.000515985	0.0168563	0.00242814	0	2.5398e-08	7.38715e-19	0.000129096	0.000140888	0	0
GO:1901576	organic substance biosynthetic process	0	0	0	0	0	0	0	0	0	0	0	0	0.00355803	0	1.1389e-05	0	0.000221901	0	0.00020953	0	0	0	0	0.000131107	3.83288e-11	0.0170805	0.0181334	0	0
GO:1903506	regulation of nucleic acid-templated transcription	0	0	0	9.31063e-09	0.0264941	0	0.00818884	0.00136495	6.45187e-06	0	0	0.00259503	0.00493672	0.00217777	1.6378e-10	0.0252074	8.4429e-08	0.0278968	3.22411e-08	0.00010019	0.029509	0.000151956	0	4.54972e-08	4.29469e-21	0.0297137	0.0327672	0	0
GO:2000026	regulation of multicellular organismal development	0	0	0	0.0109745	0	0	0	0	0	0	0	0	0	0	0	0	0	0	0	0	0	0	0	0	0	0	0	0	0
GO:2000112	regulation of cellular macromolecule biosynthetic process	0	0	0	1.4046e-10	0.0350853	0	0.00945463	0.00160422	3.11881e-05	0	0	0.00316235	0.00574393	0.0279051	2.28111e-10	0	1.49055e-07	0.0305636	2.28052e-06	0.00012109	0.043357	0.0328056	0	9.52873e-07	7.48018e-13	0.0377108	0.0412137	0	0
GO:2000241	regulation of reproductive process	0	0	0	0.00645651	0.0264941	0	0	0.00136495	6.45187e-06	0	0	0.00259503	0.00493672	0.00217777	1.6378e-10	0.0252074	8.4429e-08	0.0278968	3.22411e-08	0.00010019	0.029509	0.000151956	0	4.54972e-08	4.29469e-21	0.0297137	0.0327672	0	0

### Sheet: cellular_component
Table S2. Gene ontology enrichment for all organisms under study. Numbers represent pvalue.
Cellular component
Cellular component	Description	Anacardium occidentale	Aquilegia coerulea	Arabidopsis thaliana	Brachypodium distachyon	Brachypodium stacei	Brasicca rapa	Eutrema salsugineum	Gossypium raimondii	Glycine max	Linum usitatissimum	Malus domestica	Manihot esculenta	Marchantia polymorpha	Medicago truncatula	Oryza sativa	Physcomitrella patens	Populas trichocarpa	Phaseolus vulgaris	Populus deltoides	Setaria italica	Setaria viridis
GO:0000124	SAGA complex	0	0	0	0	0	0	0	0	0	0	0	0	0	0	0	0.00191147	0	0	0.00720677	0	0
GO:0000428	DNA-directed RNA polymerase complex	0	0	0	0	0	0.0380269	0	0	0	0	2.78927e-05	0	0	0	0	0	0	0	0.00251388	0.00370631	0.00420402
GO:0005622	intracellular	0	0	0	0	0	0	0	0	0	0	0	0	0	0	0	0	0	0	0.00237036	0	0
GO:0005623	cell	0	0	0	0	0	0	0	0	0	0	0	0	0	0	0	0	0	0	0.0209275	0	0
GO:0005634	nucleus	0.00361538	0.00305515	2.93622e-11	0.00037719	0.000436414	0	0.00332576	2.8998e-07	2.77142e-09	0.00224771	4.81003e-12	0.00194333	0.000164394	0.000508798	0.0136929	0.00528753	1.24681e-07	0.00276482	1.82144e-09	5.61878e-06	6.23786e-06
GO:0005654	nucleoplasm	0	0	0.000235188	0	0	0	0	0	0	0	0.00238523	0	0	0	0	0.0322851	0	0	0.000780513	0	0
GO:0005667	transcription factor complex	0	0	0	0	0	0	0	0	0	0	5.27837e-05	0	0	0	0	0	0	0	0	0.00661516	0.0121662
GO:0005669	transcription factor TFIID complex	0.0152507	0.0327945	0	0.0329163	0.037946	0.00293729	0	0.0211234	0	0	1.3606e-07	0.0113025	0.0114784	0	0	0	0.0335379	0	0	8.27669e-05	9.39493e-05
GO:0010494	cytoplasmic stress granule	0	0	0.0177763	0	0	0	0	0	0	0	0	0	0	0	0	0	0	0	0	0	0
GO:0016591	DNA-directed RNA polymerase II, holoenzyme	0	0	0	0	0	0.0380269	0	0	0	0	1.33802e-05	0	0	0	0	0	0	0	0.0018887	0.00135265	0.00204291
GO:0016592	mediator complex	0	0	0.0227811	0	0	0	0	0	0	0	0	0	0	0	0	0	0	0	0	0	0
GO:0030880	RNA polymerase complex	0	0	0	0	0	0.0380269	0	0	0	0	2.78927e-05	0	0	0	0	0	0	0	0.00251388	0.00370631	0.00420402
GO:0031974	membrane-enclosed lumen	0	0	0	0	0	0	0	0	0	0	0.0205887	0	0	0	0	0	0	0	0.0189197	0	0
GO:0031981	nuclear lumen	0	0	0.0322978	0	0	0	0	0	0	0	0.0115293	0	0	0	0	0	0	0	0.00983124	0	0
GO:0035770	ribonucleoprotein granule	0	0	0.000834391	0	0	0	0	0	0	0	0	0	0	0	0	0	0	0	0	0	0
GO:0036464	cytoplasmic ribonucleoprotein granule	0	0	0.000834391	0	0	0	0	0	0	0	0	0	0	0	0	0	0	0	0	0	0
GO:0043226	organelle	0	0	0.0058906	0	0	0	0	0.0231597	0.000110846	0	0.00131574	0	0	0	0	0	0.00793717	0	6.60266e-05	0.0310138	0.029407
GO:0043227	membrane-bounded organelle	0.0405454	0	0.00232997	0.00567868	0.00721401	0	0.0433998	3.36816e-05	8.38187e-07	0.0306256	7.88481e-09	0.0258522	0.00450266	0.000300734	0	0	1.33311e-05	0.0278261	2.98868e-09	0.000199644	0.000224718
GO:0043229	intracellular organelle	0	0	0.00583668	0	0	0	0	0.0231597	0.000110846	0	0.00131574	0	0	0	0	0	0.00793717	0	6.49014e-05	0.0310138	0.029407
GO:0043231	intracellular membrane-bounded organelle	0.0405454	0	0.00231902	0.00567868	0.00721401	0	0.0433998	3.36816e-05	8.38187e-07	0.0306256	7.88481e-09	0.0258522	0.00450266	0.000300734	0	0	1.33311e-05	0.0278261	2.98868e-09	0.000199644	0.000224718
GO:0043233	organelle lumen	0	0	0	0	0	0	0	0	0	0	0.0173599	0	0	0	0	0	0	0	0.0176623	0	0
GO:0044424	intracellular part	0	0	0	0	0	0	0	0	0.00656679	0	0	0	0	0	0	0	0	0	0.00548552	0	0
GO:0044428	nuclear part	0	0	0.0101955	0	0	0	0	0	0	0	0	0	0	0	0	0	0	0	0.00253425	0	0
GO:0044451	nucleoplasm part	0	0	0.0033257	0	0	0	0	0	0	0	0.00238523	0	0	0	0	0.0322851	0	0	0.000780513	0	0
GO:0044464	cell part	0	0	0	0	0	0	0	0	0	0	0	0	0	0	0	0	0	0	0.00699044	0	0
GO:0044798	nuclear transcription factor complex	0	0	0.0470632	0	0	0	0	0	0	0	3.8775e-05	0	0	0	0	0	0	0	0	0.00661516	0.00889361
GO:0055029	nuclear DNA-directed RNA polymerase complex	0	0	0	0	0	0.0380269	0	0	0	0	2.78927e-05	0	0	0	0	0	0	0	0.00251388	0.00370631	0.00420402
GO:0061695	transferase complex, transferring phosphorus-containing groups	0	0	0	0	0	0	0	0	0	0	0.000105715	0	0	0	0	0	0	0	0.00815255	0.012405	0.0140637
GO:0070013	intracellular organelle lumen	0	0	0	0	0	0	0	0	0	0	0.0173599	0	0	0	0	0	0	0	0.0176623	0	0
GO:0070461	SAGA-type complex	0	0	0	0	0	0	0	0	0	0	0	0	0	0	0	0.0114416	0	0	0	0	0
GO:0070847	core mediator complex	0	0	0.0227811	0	0	0	0	0	0	0	0	0	0	0	0	0	0	0	0	0	0
GO:0071819	DUBm complex	0	0	0	0	0	0	0	0	0	0	0	0	0	0	0	0.00191147	0	0	0.00720677	0	0
GO:1990234	transferase complex	0	0	0	0	0	0	0	0	0	0	0.00473014	0	0	0	0	0	0	0	0.00239121	0	0
