## Supplemental Table 3 for "Plant Prionome maps reveal specific roles of prion-like proteins in stress and memory"

### Sheet: Sheet1
Supplemental Table 3: PrLP candidates predicted in rice prionome with their sub-cellular localisations.
PrLP list	Description	Assigned Gene names	Localisation
LOC_Os01g72790.1	cyclin-dependent kinase, putative, expressed	CDK	Nucleus
LOC_Os03g62830.1	nuclear antigen, putative, expressed	Nuclear antigen	Nucleus
LOC_Os01g59980.1	zinc finger family protein, putative, expressed	ZFP2	Chloroplast
LOC_Os01g63940.1	Transcription initiation factor TFIID subunit A containing protein, expressed	TDIID subunitA	Nucleus, Chloroplast
LOC_Os02g04810.1	auxin response factor 5, putative, expressed	ARF5	Nucleus
LOC_Os02g06910.1	auxin response factor 6, putative, expressed	ARF6	Nucleus
LOC_Os02g51280.1	TCP-domain protein, putative, expressed	TCP	Nucleus
LOC_Os03g06980.1	nucleic acid binding protein, putative, expressed	NA-binding1	Nucleus
LOC_Os03g52490.1	nucleic acid binding protein, putative, expressed	NA-binding2	Cytosol
LOC_Os05g02040.1	RPA1C - Putative single-stranded DNA binding complex subunit 1, expressed	RPA1C	Nucleus
LOC_Os06g46410.1	auxin response factor, putative, expressed	ARF	Nucleus
LOC_Os06g48950.1	auxin response factor 19, putative, expressed	ARF19	Nucleus
LOC_Os06g49080.1	zinc finger C-x8-C-x5-C-x3-H type family protein, expressed	ZFP1	Nucleus, Mitochondria
LOC_Os07g39820.1	SHR, putative, expressed	SHR	Nucleus
LOC_Os08g29500.1	histone-like transcription factor and archaeal histone, putative, expressed	Histone-like	Nucleus, Cytosol
LOC_Os09g34060.1	transcription factor RF2a, putative, expressed	RF2a TF	Nucleus
LOC_Os09g36090.1	plus-3 domain containing protein, expressed	plus-3 domain	Nucleus
LOC_Os11g06170.2	bZIP transcriptional activator RSG, putative, expressed	RSG activator	Nucleus, Chloroplast
LOC_Os12g06520.1	bZIP transcription factor domain containing protein, expressed	bZIP TF	Nucleus
LOC_Os12g07730.1	SWIRM domain containing protein, expressed	SWIRM domain	Nucleus
LOC_Os01g42260.1	transcriptional corepressor LEUNIG, putative, expressed	LEUNIG1	Nucleus
LOC_Os02g56880.1	transcriptional corepressor LEUNIG, putative, expressed	LEUNIG2	Nucleus
LOC_Os09g03610.1	flowering time control protein FCA, putative, expressed	FCA	Nucleus
LOC_Os09g13610.1	PFT1, putative, expressed	PFT1	Nucleus
LOC_Os11g10060.1	transcriptional corepressor SEUSS, putative, expressed	SEUSS-1	Nucleus, Chloroplast
LOC_Os11g10070.1	transcriptional corepressor SEUSS, putative, expressed	SEUSS-2	Nucleus, Chloroplast
LOC_Os03g07720.1	expressed protein	EXP8	Mitochondria
LOC_Os01g55050.1	protein of unknown function DUF1421 domain containing protein, expressed	DUF1421	Cytosol
LOC_Os01g69990.1	GYF domain containing protein, putative, expressed	GYF	Nucleus
LOC_Os03g31010.1	expressed protein	EXP1	Nucleus
LOC_Os03g58780.1	expressed protein	EXP2	Nucleus
LOC_Os04g03860.1	expressed protein	EXP3
LOC_Os05g36370.1	expressed protein	EXP9
LOC_Os08g29124.1	expressed protein	EXP7	Nucleus
LOC_Os08g45080.1	expressed protein	EXP4
LOC_Os10g25200.1	expressed protein	EXP5	Nucleus, Mitochondria
LOC_Os12g27994.2	expressed protein	EXP6	Nucleus
ChrSy.fgenesh.mRNA.17	expressed protein	EXP10
ChrUn.fgenesh.mRNA.15	expressed protein	EXP11
LOC_Os01g65220.1	XRN 5'-3' exonuclease N-terminus domain containing protein, expressed	XRN 5'-3' exonuclease	Nucleus, Cytosol
LOC_Os01g68730.1	RNA-binding protein FUS, putative, expressed	RBD-FUS1	Mitochondria
LOC_Os02g13130.1	KH domain-containing protein, putative, expressed	KH domain1	Cytosol
LOC_Os02g37520.1	RNA-binding protein FUS, putative, expressed	RBD-FUS2
LOC_Os02g42860.1	DEAD-box ATP-dependent RNA helicase, putative, expressed	RNA helicase1	Cytosol
LOC_Os04g45040.1	DEAD-box ATP-dependent RNA helicase, putative, expressed	RNA helicase2	Cytosol
LOC_Os04g53440.1	RNA recognition motif containing protein, putative, expressed	RRM1	Chloroplast
LOC_Os06g46400.1	ATCPSF30/CPSF30, putative, expressed	CPSF30	Nucleus
LOC_Os07g33330.1	RNA recognition motif containing protein, putative, expressed	RRM2	Cytosol
LOC_Os07g41180.1	RNA-binding protein-like, putative, expressed	RBD-FUS3	Nucleus
LOC_Os08g01930.1	KH domain-containing protein, putative, expressed	KH domain2	Nucleus
LOC_Os08g09100.1	RNA recognition motif containing protein, putative, expressed	RRM3	Chloroplast, Cytosol
LOC_Os09g04670.1	DAG protein, chloroplast precursor, putative, expressed	DAG protein1	Mitochondria
LOC_Os09g33480.1	DAG protein, chloroplast precursor, putative, expressed	DAG protein2	Mitochondria
LOC_Os10g35990.1	DEAD-box ATP-dependent RNA helicase, putative, expressed	RNA helicase3	Cytosol
LOC_Os11g11020.1	DAG protein, chloroplast precursor, putative, expressed	DAG protein3	Mitochondria
LOC_Os11g14300.1	la domain containing protein, expressed	la domain	Nucleus
LOC_Os01g03490.1	heavy-metal-associated domain-containing protein, putative, expressed	HMA1	Nucleus
LOC_Os01g36950.1	N-rich protein, putative, expressed	N-rich protein	Nucleus
LOC_Os11g05010.1	heavy-metal-associated domain-containing protein, putative, expressed	HMA2	Nucleus
LOC_Os01g12880.1	VHS and GAT domain containing protein, expressed	VHS and GAT1	Nucleus
LOC_Os01g61930.1	SAC3/GANP family protein, putative, expressed	SAC3/GANP1	Nucleus
LOC_Os02g07900.1	ANTH/ENTH domain containing protein, putative, expressed	ANTH/ENTH	Nucleus, Mitochondria
LOC_Os02g17350.1	VHS and GAT domain containing protein, expressed	VHS and GAT2	Nucleus
LOC_Os02g55970.1	ANTH, putative, expressed	ANTH	Nucleus
LOC_Os02g56270.1	ENTH domain containing protein, expressed	ENTH	Nucleus
LOC_Os05g38730.1	SAC3/GANP family protein, putative, expressed	SAC3/GANP2	Nucleus
LOC_Os05g39760.1	VHS and GAT domain containing protein, expressed	VHS and GAT3	Nucleus
LOC_Os06g22650.1	VHS and GAT domain containing protein, expressed	VHS and GAT4	Nucleus
LOC_Os06g45050.1	clathrin assembly protein, putative, expressed	Clathrin assembly	Mitochondria, Cytosol
LOC_Os10g35250.1	vacuolar protein-sorting protein bro1, putative, expressed	BRO1	Nucleus
LOC_Os01g18080.1	retrotransposon protein, putative, unclassified, expressed	retrotransposon,unclassified-9 (RTR1)
LOC_Os01g25860.1	retrotransposon protein, putative, Ty3-gypsy subclass, expressed	retrotransposon,Ty3-gypsy-33	Mitochondria, Cytosol
LOC_Os01g29670.1	retrotransposon protein, putative, Ty3-gypsy subclass	retrotransposon,Ty3-gypsy-3	Cytosol
LOC_Os01g32220.1	retrotransposon protein, putative, Ty3-gypsy subclass	retrotransposon,Ty3-gypsy-2	Mitochondria
LOC_Os01g36170.1	retrotransposon protein, putative, Ty3-gypsy subclass, expressed	retrotransposon,Ty3-gypsy-26	Mitochondria
LOC_Os01g36360.1	retrotransposon protein, putative, Ty3-gypsy subclass, expressed	retrotransposon,Ty3-gypsy-5	Mitochondria, Cytosol
LOC_Os01g37060.1	retrotransposon protein, putative, Ty3-gypsy subclass, expressed	retrotransposon,Ty3-gypsy-77	Mitochondria, Cytosol
LOC_Os01g45490.1	retrotransposon protein, putative, Ty3-gypsy subclass, expressed	retrotransposon,Ty3-gypsy-101	Mitochondria
LOC_Os01g47150.1	retrotransposon protein, putative, Ty3-gypsy subclass, expressed	retrotransposon,Ty3-gypsy-102	Mitochondria, Cytosol
LOC_Os02g06870.1	retrotransposon protein, putative, unclassified, expressed	retrotransposon,unclassified-8	Chloroplast
LOC_Os02g38550.1	retrotransposon protein, putative, Ty3-gypsy subclass, expressed	retrotransposon,Ty3-gypsy-34	Mitochondria, Cytosol
LOC_Os02g38620.1	retrotransposon protein, putative, Ty3-gypsy subclass	retrotransposon,Ty3-gypsy-4	Cytosol
LOC_Os03g15160.1	retrotransposon protein, putative, Ty3-gypsy subclass, expressed	retrotransposon,Ty3-gypsy-27	Mitochondria, Cytosol
LOC_Os03g23760.1	retrotransposon protein, putative, Ty3-gypsy subclass, expressed	retrotransposon,Ty3-gypsy-12
LOC_Os03g23800.1	retrotransposon protein, putative, Ty3-gypsy subclass, expressed	retrotransposon,Ty3-gypsy-16	Mitochondria, Cytosol
LOC_Os03g30700.1	retrotransposon protein, putative, unclassified, expressed	retrotransposon,unclassified-16	Cytosol
LOC_Os03g39350.1	retrotransposon protein, putative, Ty3-gypsy subclass, expressed	retrotransposon,Ty3-gypsy-18	Mitochondria
LOC_Os03g41960.1	retrotransposon protein, putative, Ty3-gypsy subclass, expressed	retrotransposon,Ty3-gypsy-108	Cytosol
LOC_Os03g60050.1	retrotransposon protein, putative, Ty3-gypsy subclass, expressed	retrotransposon,Ty3-gypsy-90
LOC_Os04g03630.1	retrotransposon protein, putative, Ty3-gypsy subclass, expressed	retrotransposon,Ty3-gypsy-98	Cytosol
LOC_Os04g04550.1	retrotransposon protein, putative, Ty3-gypsy subclass, expressed	retrotransposon,Ty3-gypsy-110	Mitochondria, Chloroplast, Cytosol
LOC_Os04g04900.1	retrotransposon protein, putative, Ty3-gypsy subclass, expressed	retrotransposon,Ty3-gypsy-99	Mitochondria, Cytosol
LOC_Os04g06430.1	retrotransposon protein, putative, Ty3-gypsy subclass, expressed	retrotransposon,Ty3-gypsy-35	Mitochondria, Cytosol
LOC_Os04g07060.1	retrotransposon protein, putative, Ty3-gypsy subclass, expressed	retrotransposon,Ty3-gypsy-36
LOC_Os04g07370.1	retrotransposon protein, putative, Ty3-gypsy subclass, expressed	retrotransposon,Ty3-gypsy-8	Mitochondria, Chloroplast
LOC_Os04g12250.1	retrotransposon protein, putative, Ty3-gypsy subclass, expressed	retrotransposon,Ty3-gypsy-37	Mitochondria, Chloroplast
LOC_Os04g16100.1	retrotransposon protein, putative, Ty3-gypsy subclass, expressed	retrotransposon,Ty3-gypsy-20	Mitochondria
LOC_Os04g16430.1	retrotransposon protein, putative, Ty3-gypsy subclass, expressed	retrotransposon,Ty3-gypsy-38	Mitochondria
LOC_Os04g16810.1	retrotransposon protein, putative, Ty3-gypsy subclass, expressed	retrotransposon,Ty3-gypsy-39	Mitochondria, Cytosol
LOC_Os04g18460.1	retrotransposon protein, putative, Ty3-gypsy subclass, expressed	retrotransposon,Ty3-gypsy-25
LOC_Os04g22600.1	retrotransposon protein, putative, Ty3-gypsy subclass, expressed	retrotransposon,Ty3-gypsy-84
LOC_Os04g24989.1	retrotransposon protein, putative, Ty3-gypsy subclass, expressed	retrotransposon,Ty3-gypsy-40	Cytosol
LOC_Os04g25020.1	retrotransposon protein, putative, Ty3-gypsy subclass, expressed	retrotransposon,Ty3-gypsy-11	Mitochondria
LOC_Os04g25030.1	retrotransposon protein, putative, Ty3-gypsy subclass, expressed	retrotransposon,Ty3-gypsy-41	Mitochondria, Cytosol
LOC_Os04g45400.1	retrotransposon protein, putative, Ty3-gypsy subclass, expressed	retrotransposon,Ty3-gypsy-42	Mitochondria
LOC_Os05g07350.1	retrotransposon protein, putative, Ty3-gypsy subclass, expressed	retrotransposon,Ty3-gypsy-43	Mitochondria, Cytosol
LOC_Os05g08290.1	retrotransposon protein, putative, Ty3-gypsy subclass, expressed	retrotransposon,Ty3-gypsy-93	Mitochondria, Cytosol
LOC_Os05g17000.1	retrotransposon protein, putative, Ty3-gypsy subclass, expressed	retrotransposon,Ty3-gypsy-80
LOC_Os05g17100.1	retrotransposon protein, putative, Ty3-gypsy subclass, expressed	retrotransposon,Ty3-gypsy-85
LOC_Os05g17260.1	retrotransposon protein, putative, Ty3-gypsy subclass, expressed	retrotransposon,Ty3-gypsy-44	Mitochondria, Cytosol
LOC_Os05g17320.1	retrotransposon protein, putative, Ty3-gypsy subclass, expressed	retrotransposon,Ty3-gypsy-45	Mitochondria, Cytosol
LOC_Os05g17410.1	retrotransposon protein, putative, Ty3-gypsy subclass, expressed	retrotransposon,Ty3-gypsy-46	Mitochondria
LOC_Os05g18230.1	retrotransposon protein, putative, Ty3-gypsy subclass, expressed	retrotransposon,Ty3-gypsy-17	Mitochondria
LOC_Os05g18380.1	retrotransposon protein, putative, Ty3-gypsy subclass, expressed	retrotransposon,Ty3-gypsy-47	Mitochondria
LOC_Os05g18490.1	retrotransposon protein, putative, Ty3-gypsy subclass, expressed	retrotransposon,Ty3-gypsy-15	Mitochondria
LOC_Os05g19200.1	retrotransposon protein, putative, Ty3-gypsy subclass, expressed	retrotransposon,Ty3-gypsy-28	Mitochondria, Cytosol
LOC_Os05g19560.1	retrotransposon protein, putative, Ty3-gypsy subclass, expressed	retrotransposon,Ty3-gypsy-86	Cytosol
LOC_Os05g19870.1	retrotransposon protein, putative, Ty3-gypsy subclass, expressed	retrotransposon,Ty3-gypsy-87	Cytosol
LOC_Os05g20160.1	retrotransposon protein, putative, Ty3-gypsy subclass, expressed	retrotransposon,Ty3-gypsy-24
LOC_Os05g20180.1	retrotransposon protein, putative, Ty3-gypsy subclass, expressed	retrotransposon,Ty3-gypsy-29	Cytosol
LOC_Os05g20200.1	retrotransposon protein, putative, Ty3-gypsy subclass, expressed	retrotransposon,Ty3-gypsy-48	Mitochondria
LOC_Os05g20230.1	retrotransposon protein, putative, Ty3-gypsy subclass, expressed	retrotransposon,Ty3-gypsy-88
LOC_Os05g23080.1	retrotransposon protein, putative, Ty3-gypsy subclass, expressed	retrotransposon,Ty3-gypsy-81
LOC_Os05g23370.1	retrotransposon protein, putative, Ty3-gypsy subclass, expressed	retrotransposon,Ty3-gypsy-49	Cytosol
LOC_Os05g26500.1	retrotransposon protein, putative, Ty3-gypsy subclass, expressed	retrotransposon,Ty3-gypsy-50
LOC_Os06g05780.1	retrotransposon protein, putative, Ty3-gypsy subclass, expressed	retrotransposon,Ty3-gypsy-13	Mitochondria
LOC_Os06g09870.1	retrotransposon protein, putative, unclassified, expressed	retrotransposon,unclassified-3 (RTR2)
LOC_Os06g10870.1	retrotransposon protein, putative, unclassified, expressed	retrotransposon,unclassified-5
LOC_Os06g24350.1	retrotransposon protein, putative, Ty3-gypsy subclass, expressed	retrotransposon,Ty3-gypsy-51	Mitochondria
LOC_Os06g24630.1	retrotransposon protein, putative, Ty3-gypsy subclass, expressed	retrotransposon,Ty3-gypsy-10	Mitochondria, Cytosol
LOC_Os06g25100.1	retrotransposon protein, putative, Ty3-gypsy subclass, expressed	retrotransposon,Ty3-gypsy-52	Cytosol
LOC_Os06g25810.1	retrotransposon protein, putative, Ty3-gypsy subclass, expressed	retrotransposon,Ty3-gypsy-53	Mitochondria
LOC_Os06g28390.1	retrotransposon protein, putative, unclassified, expressed	retrotransposon,unclassified-13	Chloroplast, Cytosol
LOC_Os06g30070.1	retrotransposon protein, putative, Ty3-gypsy subclass, expressed	retrotransposon,Ty3-gypsy-9	Cytosol
LOC_Os06g31540.1	retrotransposon protein, putative, Ty3-gypsy subclass, expressed	retrotransposon,Ty3-gypsy-54	Mitochondria
LOC_Os06g32050.1	retrotransposon protein, putative, Ty3-gypsy subclass, expressed	retrotransposon,Ty3-gypsy-55	Mitochondria
LOC_Os06g32060.1	retrotransposon protein, putative, Ty3-gypsy subclass, expressed	retrotransposon,Ty3-gypsy-114	Mitochondria
LOC_Os06g35220.1	retrotransposon protein, putative, Ty3-gypsy subclass, expressed	retrotransposon,Ty3-gypsy-113 (RTR3)	Cytosol
LOC_Os06g48110.1	retrotransposon protein, putative, Ty3-gypsy subclass, expressed	retrotransposon,Ty3-gypsy-56	Mitochondria, Chloroplast, Cytosol
LOC_Os07g16560.1	retrotransposon protein, putative, Ty3-gypsy subclass, expressed	retrotransposon,Ty3-gypsy-57	Mitochondria
LOC_Os07g16630.1	retrotransposon protein, putative, Ty3-gypsy subclass, expressed	retrotransposon,Ty3-gypsy-105
LOC_Os07g16650.1	retrotransposon protein, putative, Ty3-gypsy subclass, expressed	retrotransposon,Ty3-gypsy-79	Mitochondria
LOC_Os07g16770.1	retrotransposon protein, putative, Ty3-gypsy subclass, expressed	retrotransposon,Ty3-gypsy-107	Cytosol
LOC_Os07g16850.1	retrotransposon protein, putative, Ty3-gypsy subclass, expressed	retrotransposon,Ty3-gypsy-58	Mitochondria, Cytosol
LOC_Os07g16860.1	retrotransposon protein, putative, Ty3-gypsy subclass, expressed	retrotransposon,Ty3-gypsy-104
LOC_Os07g17800.1	retrotransposon protein, putative, Ty3-gypsy subclass, expressed	retrotransposon,Ty3-gypsy-59	Mitochondria, Chloroplast
LOC_Os07g29570.1	retrotransposon protein, putative, unclassified, expressed	retrotransposon,unclassified-10
LOC_Os08g11120.1	retrotransposon protein, putative, unclassified, expressed	retrotransposon,unclassified-12	Cytosol
LOC_Os08g11800.1	retrotransposon protein, putative, Ty3-gypsy subclass, expressed	retrotransposon,Ty3-gypsy-111	Chloroplast, Cytosol
LOC_Os08g11930.1	retrotransposon protein, putative, Ty3-gypsy subclass, expressed	retrotransposon,Ty3-gypsy-30	Mitochondria, Cytosol
LOC_Os08g11980.1	retrotransposon protein, putative, Ty3-gypsy subclass, expressed	retrotransposon,Ty3-gypsy-83	Mitochondria, Cytosol
LOC_Os08g12010.1	retrotransposon protein, putative, Ty3-gypsy subclass, expressed	retrotransposon,Ty3-gypsy-100	Cytosol
LOC_Os08g12290.1	retrotransposon protein, putative, Ty3-gypsy subclass, expressed	retrotransposon,Ty3-gypsy-60	Mitochondria
LOC_Os08g20800.1	retrotransposon protein, putative, Ty3-gypsy subclass, expressed	retrotransposon,Ty3-gypsy-19	Chloroplast, Cytosol
LOC_Os08g27110.1	retrotransposon protein, putative, Ty3-gypsy subclass, expressed	retrotransposon,Ty3-gypsy-112	Mitochondria, Cytosol
LOC_Os08g29250.1	retrotransposon protein, putative, Ty3-gypsy subclass, expressed	retrotransposon,Ty3-gypsy-61	Mitochondria
LOC_Os09g01060.1	retrotransposon protein, putative, Ty3-gypsy subclass, expressed	retrotransposon,Ty3-gypsy-22	Cytosol
LOC_Os09g12940.1	retrotransposon protein, putative, Ty3-gypsy subclass, expressed	retrotransposon,Ty3-gypsy-23	Mitochondria, Chloroplast
LOC_Os09g13180.1	retrotransposon protein, putative, Ty3-gypsy subclass, expressed	retrotransposon,Ty3-gypsy-7	Chloroplast, Cytosol
LOC_Os09g14340.1	retrotransposon protein, putative, Ty3-gypsy subclass, expressed	retrotransposon,Ty3-gypsy-95	Mitochondria, Cytosol
LOC_Os09g17020.1	retrotransposon protein, putative, Ty1-copia subclass, expressed	retrotransposon,Ty1-copia	Chloroplast
LOC_Os09g21640.1	retrotransposon protein, putative, Ty3-gypsy subclass	retrotransposon,Ty3-gypsy-1	Mitochondria
LOC_Os09g24090.1	retrotransposon protein, putative, Ty3-gypsy subclass, expressed	retrotransposon,Ty3-gypsy-62	Mitochondria
LOC_Os09g29980.1	transposon protein, putative, CACTA, En/Spm sub-class, expressed	transposon, En/Spm
LOC_Os10g06170.1	retrotransposon protein, putative, Ty3-gypsy subclass, expressed	retrotransposon,Ty3-gypsy-21	Mitochondria
LOC_Os10g06310.1	retrotransposon protein, putative, Ty3-gypsy subclass, expressed	retrotransposon,Ty3-gypsy-103	Mitochondria
LOC_Os10g06330.1	retrotransposon protein, putative, Ty3-gypsy subclass, expressed	retrotransposon,Ty3-gypsy-63	Mitochondria, Cytosol
LOC_Os10g06450.1	retrotransposon protein, putative, Ty3-gypsy subclass, expressed	retrotransposon,Ty3-gypsy-64	Chloroplast, Cytosol
LOC_Os10g09490.1	retrotransposon protein, putative, Ty3-gypsy subclass, expressed	retrotransposon,Ty3-gypsy-65	Chloroplast, Cytosol
LOC_Os10g11690.1	retrotransposon protein, putative, Ty3-gypsy subclass, expressed	retrotransposon,Ty3-gypsy-92	Mitochondria
LOC_Os10g11702.1	retrotransposon protein, putative, Ty3-gypsy subclass, expressed	retrotransposon,Ty3-gypsy-106	Mitochondria
LOC_Os10g12670.1	retrotransposon protein, putative, Ty3-gypsy subclass, expressed	retrotransposon,Ty3-gypsy-66	Mitochondria
LOC_Os10g12710.1	retrotransposon protein, putative, Ty3-gypsy subclass, expressed	retrotransposon,Ty3-gypsy-67	Mitochondria, Cytosol
LOC_Os10g12808.1	retrotransposon protein, putative, Ty3-gypsy subclass, expressed	retrotransposon,Ty3-gypsy-78	Mitochondria, Chloroplast
LOC_Os10g13350.1	retrotransposon protein, putative, Ty3-gypsy subclass, expressed	retrotransposon,Ty3-gypsy-68	Mitochondria, Chloroplast
LOC_Os10g16600.1	retrotransposon protein, putative, Ty3-gypsy subclass, expressed	retrotransposon,Ty3-gypsy-6	Mitochondria
LOC_Os10g16910.1	retrotransposon protein, putative, Ty3-gypsy subclass, expressed	retrotransposon,Ty3-gypsy-69	Mitochondria
LOC_Os10g17360.1	retrotransposon protein, putative, Ty3-gypsy subclass, expressed	retrotransposon,Ty3-gypsy-14	Mitochondria, Chloroplast
LOC_Os10g24420.1	retrotransposon protein, putative, Ty3-gypsy subclass, expressed	retrotransposon,Ty3-gypsy-82	Mitochondria
LOC_Os10g25530.1	retrotransposon protein, putative, Ty3-gypsy subclass, expressed	retrotransposon,Ty3-gypsy-70	Mitochondria
LOC_Os10g31440.1	retrotransposon protein, putative, unclassified, expressed	retrotransposon,unclassified-2	Mitochondria
LOC_Os10g31460.1	retrotransposon protein, putative, unclassified, expressed	retrotransposon,unclassified-6	Mitochondria
LOC_Os10g31670.1	retrotransposon protein, putative, unclassified, expressed	retrotransposon,unclassified-1
LOC_Os11g12090.1	retrotransposon protein, putative, Ty3-gypsy subclass, expressed	retrotransposon,Ty3-gypsy-71	Chloroplast, Cytosol
LOC_Os11g12210.1	retrotransposon protein, putative, Ty3-gypsy subclass, expressed	retrotransposon,Ty3-gypsy-72	Mitochondria, Chloroplast, Cytosol
LOC_Os11g44730.1	retrotransposon protein, putative, Ty3-gypsy subclass, expressed	retrotransposon,Ty3-gypsy-96	Cytosol
LOC_Os11g46240.1	retrotransposon protein, putative, unclassified, expressed	retrotransposon,unclassified-14	Cytosol
LOC_Os12g13840.1	retrotransposon protein, putative, unclassified, expressed	retrotransposon,unclassified-7
LOC_Os12g13890.1	retrotransposon protein, putative, unclassified, expressed	retrotransposon,unclassified-4 (RTR4)
LOC_Os12g19150.1	retrotransposon protein, putative, Ty3-gypsy subclass, expressed	retrotransposon,Ty3-gypsy-97	Cytosol
LOC_Os12g19620.1	retrotransposon protein, putative, Ty3-gypsy subclass, expressed	retrotransposon,Ty3-gypsy-109	Chloroplast
LOC_Os12g19920.1	retrotransposon protein, putative, Ty3-gypsy subclass, expressed	retrotransposon,Ty3-gypsy-31	Mitochondria, Cytosol
LOC_Os12g19980.1	retrotransposon protein, putative, Ty3-gypsy subclass, expressed	retrotransposon,Ty3-gypsy-73	Mitochondria
LOC_Os12g22040.1	retrotransposon protein, putative, unclassified, expressed	retrotransposon,unclassified-11	Mitochondria
LOC_Os12g22990.1	retrotransposon protein, putative, Ty3-gypsy subclass, expressed	retrotransposon,Ty3-gypsy-74	Mitochondria
LOC_Os12g23580.1	retrotransposon protein, putative, Ty3-gypsy subclass, expressed	retrotransposon,Ty3-gypsy-32	Cytosol
LOC_Os12g27150.1	retrotransposon protein, putative, Ty3-gypsy subclass, expressed	retrotransposon,Ty3-gypsy-75	Mitochondria, Chloroplast
LOC_Os12g28990.1	retrotransposon protein, putative, Ty3-gypsy subclass, expressed	retrotransposon,Ty3-gypsy-76	Mitochondria, Cytosol
LOC_Os12g30214.1	retrotransposon protein, putative, Ty3-gypsy subclass, expressed	retrotransposon,Ty3-gypsy-94	Mitochondria
LOC_Os12g34090.1	retrotransposon protein, putative, Ty3-gypsy subclass, expressed	retrotransposon,Ty3-gypsy-89
LOC_Os12g34180.1	retrotransposon protein, putative, Ty3-gypsy subclass, expressed	retrotransposon,Ty3-gypsy-91	Mitochondria, Cytosol
