## Supplemental Table 4 for "Plant Prionome maps reveal specific roles of prion-like proteins in stress and memory"

### Sheet: Genes in Stress Memory
Stress & Memory Acclimation genes in Plants and their homologs in Rice
Gene Name	Accession ID if Non-Rice	Stress Memory	Homologs in Oryza	References
MSH1	AT3G24320	TransGenerational Memory	LOC_Os04g42784	Yang et al., 2020, Kenchanmane Raju et al., 2018
PTAZFP2	Potri.001G235800	Wind stress	LOC_Os05g02390	Martin et al., 2010
PTATCH2	Potri.017G126200	Wind stress	LOC_Os05g13580	Martin et al., 2010
PTATCH4	Potri.018G094800	Wind stress	LOC_Os06g48160	Martin et al., 2010
PTAACS6	Potri.001G099400	Wind stress	LOC_Os04g48850	Martin et al., 2010
ELF3a	AT2G25930	Prion-like Early Flowering	LOC_Os01g38530	Jung et al., 2020
ELF3b	AT2G25930	Prion-like Early Flowering	LOC_Os06g05060	Jung et al., 2020
FGT1a	AT1G79350	Heat stress	LOC_Os04g52020	Brzezinka et al., 2016
FGT1b	AT1G79350	Heat stress	LOC_Os08g12680	Brzezinka et al., 2016
HSFA2	AT2G26150	Heat stress	LOC_Os07g08140	Lamke et al., 2016 a and b, Izadi et al., 2017
APX2	AT3G09640	Heat stress	LOC_Os07g49400	Stief et al., 2014, Baurle, 2016, Izadi et al., 2017
MBF1C	AT3G24500	Heat stress	LOC_Os06g39240	Suzuki et al., 2008, Izadi et al., 2017
HSA32	AT4G21320	Heat stress	LOC_Os06g46900	Baurle, 2016;Charng et al., 2006
HSP21	AT4G27670	Heat stress	LOC_Os03g14180	Stief et al., 2014, Sedaghatmehr et al., 2016, Izadi et al., 2017
FLC	AT5G10140	Cold stress	LOC_Os07g41370	Berry Schott and Caroline Dean, 2015
HSP17.6A	AT5G12030	Heat stress	LOC_Os01g08860	Baurle, 2016
HSP18.2	AT5G59720	Heat stress	LOC_Os03g15960	Stief et al., 2014, Sedaghatmehr et al., 2016
ERD9	AT1G10370	Heat stress	LOC_Os10g38340	Izadi et al., 2017
HSP17.6C-CI	AT1G53540	Heat stress	LOC_Os03g16040	Izadi et al., 2017
HSP17.6A	AT1G59860	Heat stress	LOC_Os03g15960	Baurle, 2016
HSP20-like chaperone	AT2G29500	Heat stress	LOC_Os03g15960	Izadi et al., 2017
GOLS1	AT2G47180	Heat stress	LOC_Os07g48830	Izadi et al., 2017
HSP17.4	AT3G46230	Heat stress	LOC_Os03g16040	Izadi et al., 2017
HSP20-like chaperone	AT4G10250	Heat stress	LOC_Os04g36750	Izadi et al., 2017
HSP23.6-MITO	AT4G25200	Heat stress	LOC_Os02g52150	Izadi et al., 2017
FKBP53	AT4G25340	Heat stress	LOC_Os04g36890	Izadi et al., 2017
HSFA3	AT5G03720	Heat stress	LOC_Os02g32590	Izadi et al., 2017
HSP20-like chaperone	AT5G37670	Heat stress	LOC_Os06g14240	Izadi et al., 2017
FKBP65	AT5G48570	Heat stress	LOC_Os01g38229	Izadi et al., 2017
HSP81-1	AT5G52640	Heat stress	LOC_Os09g29840	Izadi et al., 2017
HSFB2A	AT5G62020	Heat stress	LOC_Os09g35790	Izadi et al., 2017
HSP17.6-CII	AT5G12020	Heat stress	LOC_Os01g08860	Izadi et al., 2017
VEL1	AT4G30200	Heat stress	LOC_Os02g05840	Crisp et al., 2016
Tudor-SN	AT5G07350	Heat stress	LOC_Os02g32350	Crisp et al., 2016
SAC1B	AT5G66020	Heat stress	LOC_Os02g34884	Crisp et al., 2016
MPK3	AT3G45640	Heat stress	LOC_Os03g17700	Crisp et al., 2016
XRN4	AT1G54490	Heat stress	LOC_Os03g58060	Crisp et al., 2016
ABA1	AT5G67030	Heat stress	LOC_Os04g37619	Crisp et al., 2016
VRN5	AT3G24440	Heat stress	LOC_Os05g05310	Crisp et al., 2016
MPK6	AT2G43790	Heat stress	LOC_Os06g06090	Crisp et al., 2016
DDM1	AT5G66750	Heat stress	LOC_Os09g27060	Crisp et al., 2016
HSFB1	AT4G36990	Heat stress	LOC_Os09g28354	Crisp et al., 2016

### Sheet: Genes in Stress 
89 stress genes of Oryza sativa from RiceNet (Lee et al., 2011)
MSU ID Rice	Gene Name
LOC_Os01g03940	NRR
LOC_Os01g09800	NH1
LOC_Os01g17260	TGA2.3
LOC_Os01g32380	NRRH3
LOC_Os01g32460	NRRH2
LOC_Os01g47760	GRNL1
LOC_Os01g56200	NH2
LOC_Os01g64020	rLG2
LOC_Os02g20360	GIF13 recheck
LOC_Os02g54120	GIF9
LOC_Os03g20310	TGA2.2
LOC_Os03g57220	GLOX1
LOC_Os04g39560	GIF6
LOC_Os04g53680	Cyclin-domain
LOC_Os05g30500	NRRH1
LOC_Os05g48930	GRNL2
LOC_Os07g32460	SH3 domain-containing protein 3
LOC_Os07g39620	Unknown 1
LOC_Os07g48820	TGA2.1
LOC_Os08g44820	GIF20 recheck
LOC_Os09g02710	GIF18 recheck
LOC_Os10g39200	GIF23
LOC_Os11g04390	Nucleolin-like
LOC_Os12g38490	Unknown 2
LOC_Os01g03820	3 C2 domains
LOC_Os01g56470	Mal d 1-associated protein,
LOC_Os02g05490	expressed protein
LOC_Os02g08440	WRKY 71
LOC_Os02g33180	RAR1
LOC_Os02g54160	AP2
LOC_Os03g08550	leucine-rich repeat transmembrane protein kinase 1
LOC_Os03g12470	WAK like kinase
LOC_Os03g45280	LIP5
LOC_Os03g60650	Phosphatase 2c
LOC_Os04g39090	Sterile alpha motif
LOC_Os04g55480	Zn-finger in ubiquitin thiolesterase
LOC_Os05g02130	E3 Ubiquitin Ligase
LOC_Os05g09020	WRKY 67
LOC_Os05g28300	expressed protein
LOC_Os05g45420	SNF1-kinase
LOC_Os05g49700	AP2
LOC_Os06g17280	E3 Ubiquitin Ligase
LOC_Os06g44010	WRKY 28
LOC_Os06g46770	Polyubiquitin
LOC_Os06g49430	BWMK1
LOC_Os07g07540	TPR, PDZ domain
LOC_Os08g05560	E3 Ubiquitin Ligase
LOC_Os08g34740	SGT1
LOC_Os09g04810	expressed protein
LOC_Os09g25060	WRKY 76
LOC_Os09g25070	WRKY 62
LOC_Os09g30412	HSP90
LOC_Os10g42700	expressed protein
LOC_Os11g01550	LOB domain protein 12
LOC_Os11g36070	expressed protein
LOC_Os12g36180	DNAJ domain
LOC_Os01g12900	OsRac1
LOC_Os02g02410	BIP
LOC_Os12g36880	PR10
LOC_Os11g36180	Xa21
LOC_Os01g14950	Importin alpha-1b subunit, putative, expressed
LOC_Os01g24880	VIP2 protein, putative, expressed;
LOC_Os02g40880	60 ribosomal protein L14, putative, expressed;
LOC_Os03g46570	Expressed protein
LOC_Os03g46770	Retrotransposon protein, putative, Ty1-copia subclass, expressed; ??
LOC_Os04g56400	Glutamine synthetase, chloroplast precursor, putative, expressed;
LOC_Os04g58890	Expressed protein
LOC_Os05g07860	UvrB/uvrC motif family protein, expressed
LOC_Os05g33620	Expressed protein
LOC_Os06g03810	Expressed protein
LOC_Os06g10750	Nodulin MtN21 family protein, putative, expressed
LOC_Os07g37240	Expressed protein;
LOC_Os09g34860	Hydrolase, alpha/beta fold family protein, expressed
LOC_Os11g06410	Expressed protein
LOC_Os11g06650	Transcription elongation factor, putative, expressed ??
LOC_Os11g28104	Protein kinase domain containing protein, expressed
LOC_Os11g47970	Ribulose bisphosphate carboxylase/oxygenase activase, chloroplast precursor, putative, expressed;
LOC_Os12g06640	Expressed protein;
LOC_Os12g32980	PVIP
LOC_Os12g43600	Glycine-rich RNA-binding protein
LOC_Os03g10180	Expressed protein;
LOC_Os03g14120	Dihydrodipicolinate reductase family protein, putative, expressed
LOC_Os04g13220	Glutathione-conjugate transporter, putative, expressed
LOC_Os09g27050	RSH2, putative, expressed
LOC_Os10g40650	Expressed protein
LOC_Os11g04880	Ubiquitin family protein, expressed;Ubiquitin-like protein 5, putative, expressed;GRF zinc finger family protein
LOC_Os11g08670	ATP-NAD kinase family protein, expressed
LOC_Os09g11460	Sub1c
LOC_Os09g11480	Sub1a
