## Supplemental Table 5 for "Plant Prionome maps reveal specific roles of prion-like proteins in stress and memory"

### Sheet: Sheet1
Supplemental Table 5: The 66 Rice PrLPs with Diurnal Expression Profiles
Gene ID	Type	Common Name
LOC_Os01g03490	PrLP	HMA1
LOC_Os01g12880	PrLP	VHS and GAT1
LOC_Os01g18080	RTR	RTR1
LOC_Os01g36950	PrLP	N-rich protein
LOC_Os01g42260	PrLP	LEUNIG1
LOC_Os01g55050	PrLP	DUF1421
LOC_Os01g59980	PrLP	ZFP2
LOC_Os01g61930	PrLP	SAC3/GANP1
LOC_Os01g63940	PrLP	TDIID subunitA
LOC_Os01g65220	PrLP	XRN 5'-3' exonuclease
LOC_Os01g68730	PrLP	RBD-FUS1
LOC_Os01g69990	PrLP	GYF
LOC_Os01g72790	PrLP	CDK
LOC_Os02g04810	TF	ARF5
LOC_Os02g06910	TF	ARF6
LOC_Os02g13130	PrLP	KH domain1
LOC_Os02g17350	PrLP	VHS and GAT2
LOC_Os02g42860	PrLP	RNA helicase1
LOC_Os02g51280	TF	TCP
LOC_Os02g55970	PrLP	ANTH
LOC_Os02g56270	PrLP	ENTH
LOC_Os02g56880	PrLP	LEUNIG2
LOC_Os03g06980	PrLP	NA-binding1
LOC_Os03g07720	PrLP	EXP8
LOC_Os03g31010	PrLP	EXP1
LOC_Os03g52490	PrLP	NA-binding2
LOC_Os03g58780	PrLP	EXP2
LOC_Os04g45040	PrLP	RNA helicase2
LOC_Os04g53440	PrLP	RRM1
LOC_Os05g02040	PrLP	RPA1C
LOC_Os05g36370	PrLP	EXP9
LOC_Os05g38730	PrLP	SAC3/GANP2
LOC_Os05g39760	PrLP	VHS and GAT3
LOC_Os06g09870	RTR	RTR2
LOC_Os06g22650	PrLP	VHS and GAT4
LOC_Os06g35220	RTR	RTR3
LOC_Os06g45050	PrLP	Clathrin Assembly
LOC_Os06g46400	TF	CPSF30
LOC_Os06g46410	TF	ARF
LOC_Os06g48950	TF	ARF19
LOC_Os06g49080	TF	ZFP1
LOC_Os07g33330	PrLP	RRM2
LOC_Os07g41180	PrLP	RBD-FUS3
LOC_Os08g01930	PrLP	KH domain2
LOC_Os08g09100	PrLP	RRM_motif
LOC_Os08g29124	PrLP	EXP7
LOC_Os08g29500	TF	Histone-like
LOC_Os08g45080	PrLP	EXP4
LOC_Os09g03610	PrLP	FCA
LOC_Os09g04670	PrLP	DAG protein1
LOC_Os09g29980	Tsp	Tsp CACTA En/Spm
LOC_Os09g33480	PrLP	DAG protein2
LOC_Os09g34060	TF	RF2a TF
LOC_Os09g36090	PrLP	plus-3 domain
LOC_Os10g25200	PrLP	EXP5
LOC_Os10g35250	PrLP	BRO1
LOC_Os10g35990	PrLP	RNA helicase3
LOC_Os11g05010	PrLP	HMA2
LOC_Os11g06170	TF	RSG activator
LOC_Os11g10070	PrLP	SEUSS Repressor
LOC_Os11g11020	PrLP	DAG protein3
LOC_Os11g14300	PrLP	la domain
LOC_Os12g06520	TF	bZIP TF
LOC_Os12g07730	PrLP	SWIRM domain
LOC_Os12g13890	RTR	RTR4
LOC_Os12g27994	PrLP	EXP6
