## Supplemental Table 6 for "Plant Prionome maps reveal specific roles of prion-like proteins in stress and memory"

### Sheet: Sheet1
Supplemental Table 6. The Rice Prionome Significant Co-Expression DataSets
GENE 1	GENE 2	CORRELATION COEFFICIENT	GENE PAIR TYPE
LOC_Os01g59980	LOC_Os09g04670	0.89	SELF
LOC_Os01g59980	LOC_Os01g65220	0.91	SELF
LOC_Os09g04670	LOC_Os01g65220	0.87	SELF
LOC_Os09g04670	LOC_Os12g13890	0.89	SELF
LOC_Os01g65220	LOC_Os12g13890	0.81	SELF
LOC_Os07g41180	LOC_Os03g52490	0.89	SELF
LOC_Os02g55970	LOC_Os03g52490	0.81	SELF
LOC_Os01g59980	LOC_Os02g42860	0.96	SELF
LOC_Os09g04670	LOC_Os02g42860	0.9	SELF
LOC_Os01g65220	LOC_Os02g42860	0.86	SELF
LOC_Os07g41180	LOC_Os03g06980	0.87	SELF
LOC_Os03g52490	LOC_Os03g06980	0.8	SELF
LOC_Os06g46410	LOC_Os03g06980	0.84	SELF
LOC_Os06g22650	LOC_Os01g12880	0.92	SELF
LOC_Os06g22650	LOC_Os11g14300	0.82	SELF
LOC_Os01g12880	LOC_Os11g14300	0.86	SELF
LOC_Os06g22650	LOC_Os09g29980	0.98	SELF
LOC_Os01g12880	LOC_Os09g29980	0.94	SELF
LOC_Os11g14300	LOC_Os09g29980	0.87	SELF
LOC_Os06g22650	LOC_Os03g58780	0.81	SELF
LOC_Os01g12880	LOC_Os03g58780	0.9	SELF
LOC_Os11g14300	LOC_Os03g58780	0.91	SELF
LOC_Os09g29980	LOC_Os03g58780	0.86	SELF
LOC_Os01g59980	LOC_Os10g35990	0.8	SELF
LOC_Os02g42860	LOC_Os04g45040	0.8	SELF
LOC_Os11g14300	LOC_Os06g49080	0.89	SELF
LOC_Os03g58780	LOC_Os06g49080	0.85	SELF
LOC_Os09g04670	LOC_Os01g55050	0.82	SELF
LOC_Os03g58780	LOC_Os01g72790	0.81	SELF
LOC_Os01g72790	LOC_Os10g35250	0.81	SELF
LOC_Os03g52490	LOC_Os11g11020	0.87	SELF
LOC_Os11g05010	LOC_Os01g03490	0.83	SELF
LOC_Os06g22650	LOC_Os08g45080	0.85	SELF
LOC_Os01g12880	LOC_Os08g45080	0.86	SELF
LOC_Os09g29980	LOC_Os08g45080	0.9	SELF
LOC_Os03g58780	LOC_Os08g45080	0.84	SELF
LOC_Os01g72790	LOC_Os08g45080	0.82	SELF
LOC_Os01g72790	LOC_Os10g25200	0.86	SELF
LOC_Os10g35250	LOC_Os10g25200	0.84	SELF
LOC_Os03g52490	LOC_Os09g36090	0.81	SELF
LOC_Os03g52490	LOC_Os02g06910	0.83	SELF
LOC_Os09g36090	LOC_Os02g06910	0.84	SELF
LOC_Os08g09100	LOC_Os01g69990	0.83	SELF
LOC_Os08g45080	LOC_Os02g13130	0.84	SELF
LOC_Os01g18080	LOC_Os04g53440	0.94	SELF
LOC_Os01g03490	LOC_Os01g68730	0.82	SELF
LOC_Os01g18080	LOC_Os11g06170	0.91	SELF
LOC_Os04g53440	LOC_Os11g06170	0.91	SELF
LOC_Os06g35220	LOC_Os01g61930	0.91	SELF
LOC_Os11g06170	LOC_Os12g06520	0.8	SELF
LOC_Os06g45050	LOC_Os07g41180	-0.9	SELF
LOC_Os01g59980	LOC_Os06g22650	-0.86	SELF
LOC_Os09g04670	LOC_Os06g22650	-0.87	SELF
LOC_Os01g65220	LOC_Os06g22650	-0.82	SELF
LOC_Os06g45050	LOC_Os03g52490	-0.8	SELF
LOC_Os06g22650	LOC_Os02g42860	-0.81	SELF
LOC_Os06g45050	LOC_Os03g06980	-0.84	SELF
LOC_Os01g59980	LOC_Os01g12880	-0.87	SELF
LOC_Os02g42860	LOC_Os01g12880	-0.83	SELF
LOC_Os02g42860	LOC_Os11g14300	-0.83	SELF
LOC_Os01g59980	LOC_Os09g29980	-0.85	SELF
LOC_Os09g04670	LOC_Os09g29980	-0.86	SELF
LOC_Os12g13890	LOC_Os09g29980	-0.81	SELF
LOC_Os02g42860	LOC_Os09g29980	-0.81	SELF
LOC_Os01g65220	LOC_Os02g17350	-0.82	SELF
LOC_Os02g04810	LOC_Os02g17350	-0.83	SELF
LOC_Os01g59980	LOC_Os03g58780	-0.81	SELF
LOC_Os02g42860	LOC_Os03g58780	-0.82	SELF
LOC_Os11g14300	LOC_Os04g45040	-0.81	SELF
LOC_Os06g22650	LOC_Os01g55050	-0.84	SELF
LOC_Os01g12880	LOC_Os01g55050	-0.85	SELF
LOC_Os11g14300	LOC_Os01g55050	-0.9	SELF
LOC_Os09g29980	LOC_Os01g55050	-0.9	SELF
LOC_Os03g58780	LOC_Os01g55050	-0.81	SELF
LOC_Os01g59980	LOC_Os10g35250	-0.8	SELF
LOC_Os09g04670	LOC_Os10g35250	-0.84	SELF
LOC_Os10g35990	LOC_Os11g10070	-0.81	SELF
LOC_Os10g35990	LOC_Os08g01930	-0.85	SELF
LOC_Os01g55050	LOC_Os08g45080	-0.83	SELF
LOC_Os03g31010	LOC_Os09g33480	-0.81	SELF
LOC_Os02g56880	LOC_Os01g18080	-0.94	SELF
LOC_Os11g10070	LOC_Os01g69990	-0.89	SELF
LOC_Os02g56880	LOC_Os04g53440	-0.88	SELF
LOC_Os02g56880	LOC_Os11g06170	-0.85	SELF
LOC_Os01g18080	LOC_Os06g35220	-0.84	SELF
LOC_Os04g53440	LOC_Os06g35220	-0.84	SELF
LOC_Os11g06170	LOC_Os06g35220	-0.82	SELF
LOC_Os01g18080	LOC_Os01g61930	-0.82	SELF
LOC_Os04g53440	LOC_Os01g61930	-0.83	SELF
LOC_Os08g09100	LOC_Os12g06520	-0.8	SELF
LOC_Os11g06170	LOC_Os05g38730	-0.84	SELF
LOC_Os01g53220	LOC_Os12g13890	0.81	RTR-TF
LOC_Os01g59350	LOC_Os09g29980	0.84	RTR-TF
LOC_Os02g36924	LOC_Os12g13890	0.9	RTR-TF
LOC_Os02g45670	LOC_Os09g29980	0.81	RTR-TF
LOC_Os02g56250	LOC_Os01g18080	0.82	RTR-TF
LOC_Os03g12350	LOC_Os09g29980	0.89	RTR-TF
LOC_Os03g20780	LOC_Os01g18080	0.8	RTR-TF
LOC_Os12g13890	LOC_Os04g38720	0.82	RTR-TF
LOC_Os01g18080	LOC_Os09g16510	0.83	RTR-TF
LOC_Os09g36730	LOC_Os12g13890	0.85	RTR-TF
LOC_Os01g18080	LOC_Os10g42430	0.83	RTR-TF
LOC_Os09g29980	LOC_Os01g49830	-0.94	RTR-TF
LOC_Os01g59660	LOC_Os01g18080	-0.86	RTR-TF
LOC_Os09g29980	LOC_Os01g74540	-0.86	RTR-TF
LOC_Os09g29980	LOC_Os02g03690	-0.81	RTR-TF
LOC_Os02g36924	LOC_Os09g29980	-0.9	RTR-TF
LOC_Os02g45670	LOC_Os12g13890	-0.83	RTR-TF
LOC_Os03g20780	LOC_Os06g35220	-0.85	RTR-TF
LOC_Os04g38720	LOC_Os09g29980	-0.84	RTR-TF
LOC_Os05g04820	LOC_Os06g09870	-0.8	RTR-TF
LOC_Os06g41770	LOC_Os09g29980	-0.81	RTR-TF
LOC_Os09g29980	LOC_Os06g44860	-0.82	RTR-TF
LOC_Os06g35220	LOC_Os07g38240	-0.86	RTR-TF
LOC_Os08g39630	LOC_Os12g13890	-0.9	RTR-TF
LOC_Os10g02584	LOC_Os09g29980	-0.8	RTR-TF
LOC_Os12g13890	LOC_Os12g39400	-0.87	RTR-TF
LOC_Os08g37580	LOC_Os06g46410	0.82	TF-TF
LOC_Os02g41510	LOC_Os02g04810	0.88	TF-TF
LOC_Os06g46410	LOC_Os05g37730	0.81	TF-TF
LOC_Os03g61760	LOC_Os09g34060	0.81	TF-TF
LOC_Os02g04810	LOC_Os03g10140	0.81	TF-TF
LOC_Os02g04810	LOC_Os02g56250	0.82	TF-TF
LOC_Os06g46410	LOC_Os10g40740	0.86	TF-TF
LOC_Os06g46410	LOC_Os01g61080	0.85	TF-TF
LOC_Os06g49080	LOC_Os07g30774	0.82	TF-TF
LOC_Os02g04810	LOC_Os09g16510	0.82	TF-TF
LOC_Os06g46400	LOC_Os08g01330	0.84	TF-TF
LOC_Os03g55080	LOC_Os11g06170	0.84	TF-TF
LOC_Os10g42430	LOC_Os11g06170	0.82	TF-TF
LOC_Os06g43090	LOC_Os12g06520	0.83	TF-TF
LOC_Os11g06170	LOC_Os12g06520	0.8	TF-TF
LOC_Os07g38240	LOC_Os12g06520	0.8	TF-TF
LOC_Os12g06520	LOC_Os01g60960	0.8	TF-TF
LOC_Os11g47460	LOC_Os06g46410	-0.93	TF-TF
LOC_Os06g24070	LOC_Os06g46410	-0.85	TF-TF
LOC_Os07g48570	LOC_Os06g46410	-0.84	TF-TF
LOC_Os02g45670	LOC_Os02g04810	-0.85	TF-TF
LOC_Os02g57790	LOC_Os02g04810	-0.82	TF-TF
LOC_Os02g46030	LOC_Os02g04810	-0.82	TF-TF
LOC_Os06g46410	LOC_Os01g69980	-0.8	TF-TF
LOC_Os06g46410	LOC_Os01g70270	-0.8	TF-TF
LOC_Os04g40930	LOC_Os09g34060	-0.89	TF-TF
LOC_Os01g49830	LOC_Os06g49080	-0.8	TF-TF
LOC_Os06g46410	LOC_Os08g33150	-0.84	TF-TF
LOC_Os06g46410	LOC_Os03g21060	-0.8	TF-TF
LOC_Os01g68700	LOC_Os08g29500	-0.82	TF-TF
LOC_Os01g51154	LOC_Os12g06520	-0.82	TF-TF
LOC_Os12g06520	LOC_Os05g03020	-0.8	TF-TF
LOC_Os01g38229	LOC_Os12g13890	0.8	RTR-MEM
LOC_Os02g32590	LOC_Os12g13890	0.85	RTR-MEM
LOC_Os12g13890	LOC_Os05g30240	0.91	RTR-MEM
LOC_Os06g46900	LOC_Os09g29980	0.82	RTR-MEM
LOC_Os12g13890	LOC_Os04g42784	0.9	RTR-MEM
LOC_Os09g36990	LOC_Os01g18080	0.8	RTR-MEM
LOC_Os06g46900	LOC_Os12g13890	-0.8	RTR-MEM
LOC_Os02g32590	LOC_Os09g29980	-0.82	RTR-MEM
LOC_Os07g19494	LOC_Os09g29980	-0.83	RTR-MEM
LOC_Os09g29980	LOC_Os01g08540	-0.87	RTR-MEM
LOC_Os05g45420	LOC_Os12g13890	-0.84	RTR-STRESS
LOC_Os12g13890	LOC_Os03g46570	-0.92	RTR-STRESS
LOC_Os03g45280	LOC_Os09g29980	-0.82	RTR-STRESS
LOC_Os01g03820	LOC_Os09g29980	-0.82	RTR-STRESS
LOC_Os02g02410	LOC_Os09g29980	-0.83	RTR-STRESS
LOC_Os05g48930	LOC_Os09g29980	-0.91	RTR-STRESS
LOC_Os09g29980	LOC_Os09g02710	-0.82	RTR-STRESS
LOC_Os12g13890	LOC_Os03g20310	-0.8	RTR-STRESS
LOC_Os08g34740	LOC_Os12g13890	0.85	RTR-STRESS
LOC_Os12g13890	LOC_Os05g48930	0.88	RTR-STRESS
LOC_Os12g13890	LOC_Os04g58890	0.87	RTR-STRESS
LOC_Os05g45420	LOC_Os09g29980	0.9	RTR-STRESS
LOC_Os03g46570	LOC_Os09g29980	0.86	RTR-STRESS
LOC_Os09g29980	LOC_Os01g47760	0.83	RTR-STRESS
LOC_Os12g13890	LOC_Os05g02130	0.89	RTR-STRESS
LOC_Os01g08860	LOC_Os09g34060	0.8	TF-MEM
LOC_Os02g04810	LOC_Os01g08540	0.85	TF-MEM
LOC_Os02g04810	LOC_Os04g58630	0.84	TF-MEM
LOC_Os06g46900	LOC_Os02g04810	-0.83	TF-MEM
LOC_Os10g38340	LOC_Os09g34060	-0.87	TF-MEM
LOC_Os02g02410	LOC_Os02g04810	0.86	TF-STRESS
LOC_Os04g13220	LOC_Os02g04810	0.84	TF-STRESS
LOC_Os09g25070	LOC_Os06g49080	0.85	TF-STRESS
LOC_Os06g49080	LOC_Os01g09800	0.81	TF-STRESS
LOC_Os03g08550	LOC_Os02g06910	0.93	TF-STRESS
LOC_Os12g36180	LOC_Os11g06170	0.9	TF-STRESS
LOC_Os12g36180	LOC_Os12g06520	0.85	TF-STRESS
LOC_Os11g04880	LOC_Os06g46410	-0.83	TF-STRESS
LOC_Os07g37240	LOC_Os06g46410	-0.81	TF-STRESS
LOC_Os06g46410	LOC_Os01g32460	-0.83	TF-STRESS
LOC_Os03g10180	LOC_Os02g04810	-0.83	TF-STRESS
LOC_Os04g53680	LOC_Os02g04810	-0.87	TF-STRESS
LOC_Os01g24880	LOC_Os02g04810	-0.88	TF-STRESS
LOC_Os01g17260	LOC_Os06g48950	-0.81	TF-STRESS
LOC_Os05g07860	LOC_Os06g49080	-0.81	TF-STRESS
LOC_Os09g02710	LOC_Os06g49080	-0.87	TF-STRESS
LOC_Os08g12680	LOC_Os05g38730	0.93	PR-MEM
LOC_Os01g38530	LOC_Os06g45050	-0.8	PR-MEM
LOC_Os02g56880	LOC_Os08g12680	0.84	PR-MEM
LOC_Os03g06980	LOC_Os01g38530	0.86	PR-MEM
LOC_Os06g45050	LOC_Os01g38530	-0.83	PR-MEM
LOC_Os04g53440	LOC_Os08g12680	-0.85	PR-MEM
LOC_Os01g18080	LOC_Os08g12680	-0.84	RTR-MEM
LOC_Os06g35220	LOC_Os04g52020	0.81	RTR-MEM
LOC_Os06g35220	LOC_Os08g12680	0.85	RTR-MEM
LOC_Os07g41180	LOC_Os01g38530	0.82	RTR-MEM
LOC_Os06g46410	LOC_Os01g38530	0.85	TF-MEM
LOC_Os08g12680	LOC_Os12g06520	-0.83	TF-MEM
LOC_Os11g06170	LOC_Os08g12680	-0.92	TF-MEM
