## Supplemental Table 7 for "Plant Prionome maps reveal specific roles of prion-like proteins in stress and memory"

### Sheet: Sheet1
Supplemental Table 7. Rice Prionome Master Gene regulatory network (138 Nodes, 208 Edges)
The Gene Regulatory Network of Rice PrLPs. Third Column gives the correlation (positive or negative) between pair of genes in columns 1 and 2. Fourth column depicts the TYPE of interaction: SELF (PrLP with PrLP); TF-TF (PrLP Tfs with other TFs); RTR-TF - PrLP RTRs with other TFs; RTR-MEM: PrLP RTRs with MEMORY genes, TF-MEM: PrLP TFs with MEMORY Genes; TF-STRESS: PrLP TFs with STRESS related gene…
GENE 1	GENE 2	EDGE COLOR	EDGE TYPE
ZFP2	DAG protein1	0.89	SELF
ZFP2	XRN exonuclease	0.91	SELF
DAG protein1	XRN exonuclease	0.87	SELF
DAG protein1	RTR4	0.89	SELF
XRN exonuclease	RTR4	0.81	SELF
RBD-FUS3	NA-binding2	0.89	SELF
ANTH	NA-binding2	0.81	SELF
ZFP2	RNA helicase1	0.96	SELF
DAG protein1	RNA helicase1	0.9	SELF
XRN exonuclease	RNA helicase1	0.86	SELF
RBD-FUS3	NA-binding1	0.87	SELF
NA-binding2	NA-binding1	0.8	SELF
ARF	NA-binding1	0.84	SELF
VHS and GAT4	VHS and GAT1	0.92	SELF
VHS and GAT4	la domain	0.82	SELF
VHS and GAT1	la domain	0.86	SELF
VHS and GAT4	Tsp CACTA EnSpm	0.98	SELF
VHS and GAT1	Tsp CACTA EnSpm	0.94	SELF
la domain	Tsp CACTA EnSpm	0.87	SELF
VHS and GAT4	EXP2	0.81	SELF
VHS and GAT1	EXP2	0.9	SELF
la domain	EXP2	0.91	SELF
Tsp CACTA EnSpm	EXP2	0.86	SELF
ZFP2	RNA helicase3	0.8	SELF
RNA helicase1	RNA helicase2	0.8	SELF
la domain	ZFP1	0.89	SELF
EXP2	ZFP1	0.85	SELF
DAG protein1	DUF1421	0.82	SELF
EXP2	CDK	0.81	SELF
CDK	BRO1	0.81	SELF
NA-binding2	DAG protein3	0.87	SELF
HMA2	HMA1	0.83	SELF
VHS and GAT4	EXP4	0.85	SELF
VHS and GAT1	EXP4	0.86	SELF
Tsp CACTA EnSpm	EXP4	0.9	SELF
EXP2	EXP4	0.84	SELF
CDK	EXP4	0.82	SELF
CDK	EXP5	0.86	SELF
BRO1	EXP5	0.84	SELF
NA-binding2	plus-3 domain	0.81	SELF
NA-binding2	ARF6	0.83	SELF
plus-3 domain	ARF6	0.84	SELF
RRM_motif	GYF	0.83	SELF
EXP4	KH domain1	0.84	SELF
RTR1	RRM1	0.94	SELF
HMA1	RBD-FUS1	0.82	SELF
RTR1	RSG activator	0.91	SELF
RRM1	RSG activator	0.91	SELF
RTR3	SAC3 GANP1	0.91	SELF
RSG activator	bZIP TF	0.8	SELF
Clathrin Assembly	RBD-FUS3	-0.9	SELF
ZFP2	VHS and GAT4	-0.86	SELF
DAG protein1	VHS and GAT4	-0.87	SELF
XRN exonuclease	VHS and GAT4	-0.82	SELF
Clathrin Assembly	NA-binding2	-0.8	SELF
VHS and GAT4	RNA helicase1	-0.81	SELF
Clathrin Assembly	NA-binding1	-0.84	SELF
ZFP2	VHS and GAT1	-0.87	SELF
RNA helicase1	VHS and GAT1	-0.83	SELF
RNA helicase1	la domain	-0.83	SELF
ZFP2	Tsp CACTA EnSpm	-0.85	SELF
DAG protein1	Tsp CACTA EnSpm	-0.86	SELF
RTR4	Tsp CACTA EnSpm	-0.81	SELF
RNA helicase1	Tsp CACTA EnSpm	-0.81	SELF
XRN exonuclease	VHS and GAT2	-0.82	SELF
ARF5	VHS and GAT2	-0.83	SELF
ZFP2	EXP2	-0.81	SELF
RNA helicase1	EXP2	-0.82	SELF
la domain	RNA helicase2	-0.81	SELF
VHS and GAT4	DUF1421	-0.84	SELF
VHS and GAT1	DUF1421	-0.85	SELF
la domain	DUF1421	-0.9	SELF
Tsp CACTA EnSpm	DUF1421	-0.9	SELF
EXP2	DUF1421	-0.81	SELF
ZFP2	BRO1	-0.8	SELF
DAG protein1	BRO1	-0.84	SELF
RNA helicase3	SEUSS Repressor	-0.81	SELF
RNA helicase3	KH domain2	-0.85	SELF
DUF1421	EXP4	-0.83	SELF
EXP1	DAG protein2	-0.81	SELF
LEUNIG2	RTR1	-0.94	SELF
SEUSS Repressor	GYF	-0.89	SELF
LEUNIG2	RRM1	-0.88	SELF
LEUNIG2	RSG activator	-0.85	SELF
RTR1	RTR3	-0.84	SELF
RRM1	RTR3	-0.84	SELF
RSG activator	RTR3	-0.82	SELF
RTR1	SAC3 GANP1	-0.82	SELF
RRM1	SAC3 GANP1	-0.83	SELF
RRM_motif	bZIP TF	-0.8	SELF
RSG activator	SAC3 GANP2	-0.84	SELF
LOC_Os01g53220	RTR4	0.81	RTR-TF
LOC_Os01g59350	Tsp CACTA EnSpm	0.84	RTR-TF
LOC_Os02g36924	RTR4	0.9	RTR-TF
LOC_Os02g45670	Tsp CACTA EnSpm	0.81	RTR-TF
LOC_Os02g56250	RTR1	0.82	RTR-TF
LOC_Os03g12350	Tsp CACTA EnSpm	0.89	RTR-TF
LOC_Os03g20780	RTR1	0.8	RTR-TF
RTR4	LOC_Os04g38720	0.82	RTR-TF
RTR1	LOC_Os09g16510	0.83	RTR-TF
LOC_Os09g36730	RTR4	0.85	RTR-TF
RTR1	LOC_Os10g42430	0.83	RTR-TF
Tsp CACTA EnSpm	LOC_Os01g49830	-0.94	RTR-TF
LOC_Os01g59660	RTR1	-0.86	RTR-TF
Tsp CACTA EnSpm	LOC_Os01g74540	-0.86	RTR-TF
Tsp CACTA EnSpm	LOC_Os02g03690	-0.81	RTR-TF
LOC_Os02g36924	Tsp CACTA EnSpm	-0.9	RTR-TF
LOC_Os02g45670	RTR4	-0.83	RTR-TF
LOC_Os03g20780	RTR3	-0.85	RTR-TF
LOC_Os04g38720	Tsp CACTA EnSpm	-0.84	RTR-TF
LOC_Os05g04820	RTR2	-0.8	RTR-TF
LOC_Os06g41770	Tsp CACTA EnSpm	-0.81	RTR-TF
Tsp CACTA EnSpm	LOC_Os06g44860	-0.82	RTR-TF
RTR3	LOC_Os07g38240	-0.86	RTR-TF
LOC_Os08g39630	RTR4	-0.9	RTR-TF
LOC_Os10g02584	Tsp CACTA EnSpm	-0.8	RTR-TF
RTR4	LOC_Os12g39400	-0.87	RTR-TF
LOC_Os08g37580	ARF	0.82	TF-TF
LOC_Os02g41510	ARF5	0.88	TF-TF
ARF	LOC_Os05g37730	0.81	TF-TF
LOC_Os03g61760	RF2a TF	0.81	TF-TF
ARF5	LOC_Os03g10140	0.81	TF-TF
ARF5	LOC_Os02g56250	0.82	TF-TF
ARF	LOC_Os10g40740	0.86	TF-TF
ARF	LOC_Os01g61080	0.85	TF-TF
ZFP1	LOC_Os07g30774	0.82	TF-TF
ARF5	LOC_Os09g16510	0.82	TF-TF
CPSF30	LOC_Os08g01330	0.84	TF-TF
LOC_Os03g55080	RSG activator	0.84	TF-TF
LOC_Os10g42430	RSG activator	0.82	TF-TF
LOC_Os06g43090	bZIP TF	0.83	TF-TF
RSG activator	bZIP TF	0.8	TF-TF
LOC_Os07g38240	bZIP TF	0.8	TF-TF
bZIP TF	LOC_Os01g60960	0.8	TF-TF
LOC_Os11g47460	ARF	-0.93	TF-TF
LOC_Os06g24070	ARF	-0.85	TF-TF
LOC_Os07g48570	ARF	-0.84	TF-TF
LOC_Os02g45670	ARF5	-0.85	TF-TF
LOC_Os02g57790	ARF5	-0.82	TF-TF
LOC_Os02g46030	ARF5	-0.82	TF-TF
ARF	LOC_Os01g69980	-0.8	TF-TF
ARF	LOC_Os01g70270	-0.8	TF-TF
LOC_Os04g40930	RF2a TF	-0.89	TF-TF
LOC_Os01g49830	ZFP1	-0.8	TF-TF
ARF	LOC_Os08g33150	-0.84	TF-TF
ARF	LOC_Os03g21060	-0.8	TF-TF
LOC_Os01g68700	Histone-like	-0.82	TF-TF
LOC_Os01g51154	bZIP TF	-0.82	TF-TF
bZIP TF	LOC_Os05g03020	-0.8	TF-TF
FKBP65	RTR4	0.8	RTR-MEM
HSFA3	RTR4	0.85	RTR-MEM
RTR4	PPR	0.91	RTR-MEM
HSA32	Tsp CACTA EnSpm	0.82	RTR-MEM
RTR4	MSH1	0.9	RTR-MEM
LOC_Os09g36990	RTR1	0.8	RTR-MEM
HSA32	RTR4	-0.8	RTR-MEM
HSFA3	Tsp CACTA EnSpm	-0.82	RTR-MEM
LOC_Os07g19494	Tsp CACTA EnSpm	-0.83	RTR-MEM
Tsp CACTA EnSpm	MSH6-2	-0.87	RTR-MEM
SNF1	RTR4	-0.84	RTR-STRESS
RTR4	ExpF	-0.92	RTR-STRESS
LIP5	Tsp CACTA EnSpm	-0.82	RTR-STRESS
3C2	Tsp CACTA EnSpm	-0.82	RTR-STRESS
BIP	Tsp CACTA EnSpm	-0.83	RTR-STRESS
GRNL2	Tsp CACTA EnSpm	-0.91	RTR-STRESS
Tsp CACTA EnSpm	GIF18	-0.82	RTR-STRESS
RTR4	TGA2.2	-0.8	RTR-STRESS
SGT1	RTR4	0.85	RTR-STRESS
RTR4	GRNL2	0.88	RTR-STRESS
RTR4	ExpF	0.87	RTR-STRESS
SNF1	Tsp CACTA EnSpm	0.9	RTR-STRESS
ExpF	Tsp CACTA EnSpm	0.86	RTR-STRESS
Tsp CACTA EnSpm	GRNL1	0.83	RTR-STRESS
RTR4	E3UbiL	0.89	RTR-STRESS
HSP17.6A	RF2a TF	0.8	TF-MEM
ARF5	MSH6-2	0.85	TF-MEM
ARF5	MSH3	0.84	TF-MEM
HSA32	ARF5	-0.83	TF-MEM
ERD9	RF2a TF	-0.87	TF-MEM
BIP	ARF5	0.86	TF-STRESS
Q-transp	ARF5	0.84	TF-STRESS
WRKY62	ZFP1	0.85	TF-STRESS
ZFP1	NH1	0.81	TF-STRESS
LrrTmK1	ARF6	0.93	TF-STRESS
DNAJ	RSG activator	0.9	TF-STRESS
DNAJ	bZIP TF	0.85	TF-STRESS
Ubi5znf	ARF	-0.83	TF-STRESS
ExpJ	ARF	-0.81	TF-STRESS
ARF	NRRH2	-0.83	TF-STRESS
ExpM	ARF5	-0.83	TF-STRESS
Cyclin	ARF5	-0.87	TF-STRESS
VIP2	ARF5	-0.88	TF-STRESS
TGA2.3	ARF19	-0.81	TF-STRESS
UvrB_C	ZFP1	-0.81	TF-STRESS
GIF18	ZFP1	-0.87	TF-STRESS
FGT1b	SAC3 GANP2	0.93	PR-MEM
ELF3a	Clathrin Assembly	-0.8	PR-MEM
LEUNIG2	FGT1b	0.84	PR-MEM
NA-binding1	ELF3a	0.86	PR-MEM
Clathrin Assembly	ELF3a	-0.83	PR-MEM
RRM1	FGT1b	-0.85	PR-MEM
RTR1	FGT1b	-0.84	RTR-MEM
RTR3	FGT1a	0.81	RTR-MEM
RTR3	FGT1b	0.85	RTR-MEM
RBD-FUS3	ELF3a	0.82	RTR-MEM
ARF	ELF3a	0.85	TF-MEM
FGT1b	bZIP TF	-0.83	TF-MEM
RSG activator	FGT1b	-0.92	TF-MEM
